# Rapid genome editing by CRISPR-Cas9-POLD3 fusion

**DOI:** 10.1101/2021.05.23.445089

**Authors:** Ganna Reint, Zhuokun Li, Kornel Labun, Salla Keskitalo, Inkeri Soppa, Katariina Mamia, Eero Tölö, Monika Szymanska, Leonardo A. Meza-Zepeda, Susanne Lorenz, Artur Cieslar-Pobuda, Xian Hu, Diana L. Bordin, Judith Staerk, Eivind Valen, Bernhard Schmierer, Markku Varjosalo, Jussi Taipale, Emma Haapaniemi

## Abstract

Precision CRISPR gene editing relies on the cellular homology-directed DNA repair (HDR) to introduce custom DNA sequences to target sites. The HDR editing efficiency varies between cell types and genomic sites, and the sources of this variation are incompletely understood. Here, we have studied the effect of 450 DNA repair protein - Cas9 fusions on CRISPR genome editing outcomes. We find the majority of fusions to improve precision genome editing only modestly in a locus- and cell-type specific manner. We identify Cas9-POLD3 fusion that enhances editing by speeding up the initiation of DNA repair. We conclude that while DNA repair protein fusions to Cas9 can improve HDR CRISPR editing, most need to be optimized to the particular cell type and genomic site, highlighting the diversity of factors contributing to locus-specific genome editing outcomes.
