## Supplementary Table 1_AP-MS_BioID_Cas9 for "Rapid genome editing by CRISPR-Cas9-POLD3 fusion"

### Sheet: AP_HCIPs
Bait	Prey	PreyGene	Spec	SpecSum	AvgSpec	NumReplicates
Cas9-RFC5	Q9BQG0	MYBBP1A	54|63|57	174	58	3
Cas9-RFC5	Q9NR30	DDX21	43|48|44	135	45	3
Cas9-RFC5	P36578	RPL4	40|50|39	129	43	3
Cas9-RFC5	P39023	RPL3	35|38|37	110	36.67	3
Cas9-RFC5	P35251	RFC1	32|30|39	101	33.67	3
Cas9-RFC5	P40938	RFC3	31|32|34	97	32.33	3
Cas9-RFC5	P18124	RPL7	31|33|28	92	30.67	3
Cas9-RFC5	P62424	RPL7A	31|32|29	92	30.67	3
Cas9-RFC5	P49411	TUFM	27|27|27	81	27	3
Cas9-RFC5	P35250	RFC2	24|28|27	79	26.33	3
Cas9-RFC5	P05388	RPLP0	25|29|25	79	26.33	3
Cas9-RFC5	P35249	RFC4	25|25|26	76	25.33	3
Cas9-RFC5	P46777	RPL5	25|23|21	69	23	3
Cas9-RFC5	P27635	RPL10	24|26|18	68	22.67	3
Cas9-RFC5	Q8WVB6	CHTF18	21|24|21	66	22	3
Cas9-RFC5	Q02543	RPL18A	22|21|23	66	22	3
Cas9-RFC5	P62906	RPL10A	20|25|21	66	22	3
Cas9-RFC5	O76021	RSL1D1	22|21|22	65	21.67	3
Cas9-RFC5	Q5JTH9	RRP12	21|19|23	63	21	3
Cas9-RFC5	Q07020	RPL18	19|24|20	63	21	3
Cas9-RFC5	Q13310	PABPC4	19|20|22	61	20.33	3
Cas9-RFC5	Q9BVP2	GNL3	21|18|21	60	20	3
Cas9-RFC5	P62917	RPL8	20|22|18	60	20	3
Cas9-RFC5	Q14684	RRP1B	19|20|19	58	19.33	3
Cas9-RFC5	P05387	RPLP2	18|20|20	58	19.33	3
Cas9-RFC5	Q9GZR7	DDX24	14|18|20	52	17.33	3
Cas9-RFC5	Q8TDN6	BRIX1	15|19|17	51	17	3
Cas9-RFC5	P46778	RPL21	17|16|17	50	16.67	3
Cas9-RFC5	O75943	RAD17	16|17|17	50	16.67	3
Cas9-RFC5	Q7L2E3	DHX30	12|19|18	49	16.33	3
Cas9-RFC5	P40429	RPL13A	14|20|13	47	15.67	3
Cas9-RFC5	P84098	RPL19	13|14|13	40	13.33	3
Cas9-RFC5	P62910	RPL32	14|13|12	39	13	3
Cas9-RFC5	P61353	RPL27	13|12|13	38	12.67	3
Cas9-RFC5	Q9NW13	RBM28	10|14|13	37	12.33	3
Cas9-RFC5	P05455	SSB	12|13|12	37	12.33	3
Cas9-RFC5	Q14257	RCN2	12|14|10	36	12	3
Cas9-RFC5	Q5SSJ5	HP1BP3	13|11|12	36	12	3
Cas9-RFC5	Q8WTT2	NOC3L	10|13|12	35	11.67	3
Cas9-RFC5	Q9Y3U8	RPL36	12|11|12	35	11.67	3
Cas9-RFC5	O95793	STAU1	10|15|10	35	11.67	3
Cas9-RFC5	Q7Z739	YTHDF3	11|11|12	34	11.33	3
Cas9-RFC5	Q6PKG0	LARP1	13|11|8	32	10.67	3
Cas9-RFC5	Q7Z2W4	ZC3HAV1	10|8|13	31	10.33	3
Cas9-RFC5	P31942	HNRNPH3	9|10|11	30	10	3
Cas9-RFC5	Q96HS1	PGAM5	9|13|8	30	10	3
Cas9-RFC5	P28288	ABCD3	8|11|8	27	9	3
Cas9-RFC5	Q99848	EBNA1BP2	7|10|9	26	8.67	3
Cas9-RFC5	Q5T9A4	ATAD3B	8|10|8	26	8.67	3
Cas9-RFC5	Q9NVP1	DDX18	7|7|9	23	7.67	3
Cas9-RFC5	Q92900	UPF1	8|7|7	22	7.33	3
Cas9-RFC5	Q9BZE4	GTPBP4	6|8|7	21	7	3
Cas9-RFC5	Q9Y3B7	MRPL11	7|6|7	20	6.67	3
Cas9-RFC5	Q8IY81	FTSJ3	6|7|7	20	6.67	3
Cas9-RFC5	Q9Y221	NIP7	6|6|7	19	6.33	3
Cas9-RFC5	Q9NQ55	PPAN	7|6|5	18	6	3
Cas9-RFC5	Q9GZR2	REXO4	4|6|7	17	5.67	3
Cas9-RFC5	P42696	RBM34	6|5|5	16	5.33	3
Cas9-RFC5	Q9BVC3	DSCC1	4|5|6	15	5	3
Cas9-RFC5	Q7Z2T5	TRMT1L	3|6|6	15	5	3
Cas9-RFC5	Q9BRJ6	C7orf50	3|4|7	14	4.67	3
Cas9-RFC5	P0CG13	CHTF8	4|5|5	14	4.67	3
Cas9-RFC5	P49711	CTCF	5|4|5	14	4.67	3
Cas9-RFC5	Q14690	PDCD11	4|6|4	14	4.67	3
Cas9-RFC5	Q9NY93	DDX56	4|6|4	14	4.67	3
Cas9-RFC5	Q9BQ67	GRWD1	4|5|5	14	4.67	3
Cas9-RFC5	Q9H0A0	NAT10	5|4|5	14	4.67	3
Cas9-RFC5	Q9Y3C1	NOP16	3|6|4	13	4.33	3
Cas9-RFC5	P82930	MRPS34	5|3|5	13	4.33	3
Cas9-RFC5	Q709F0	ACAD11	2|6|4	12	4	3
Cas9-RFC5	Q9HCE1	MOV10	5|5|2	12	4	3
Cas9-RFC5	P40939	HADHA	4|5|3	12	4	3
Cas9-RFC5	Q9UL15	BAG5	2|6|3	11	3.67	3
Cas9-RFC5	Q08257	CRYZ	5|3|3	11	3.67	3
Cas9-RFC5	Q96ME7	ZNF512	2|4|5	11	3.67	3
Cas9-RFC5	Q9Y676	MRPS18B	4|3|4	11	3.67	3
Cas9-RFC5	O75683	SURF6	3|4|4	11	3.67	3
Cas9-RFC5	Q9NX58	LYAR	2|4|4	10	3.33	3
Cas9-RFC5	Q9Y6M1	IGF2BP2	2|5|3	10	3.33	3
Cas9-RFC5	Q15397	PUM3	3|3|3	9	3	3
Cas9-RFC5	Q96QR8	PURB	2|4|3	9	3	3
Cas9-RFC5	O76031	CLPX	4|2|3	9	3	3
Cas9-RFC5	Q5T3I0	GPATCH4	5|2|2	9	3	3
Cas9-RFC5	Q03701	CEBPZ	2|4|3	9	3	3
Cas9-RFC5	P35244	RPA3	3|3|3	9	3	3
Cas9-RFC5	Q9NZM5	NOP53	2|4|3	9	3	3
Cas9-RFC5	P50402	EMD	3|3|3	9	3	3
Cas9-RFC5	Q9BRT6	LLPH	2|3|3	8	2.67	3
Cas9-RFC5	Q9BYN8	MRPS26	2|2|4	8	2.67	3
Cas9-RFC5	Q8N726	CDKN2A	3|3|2	8	2.67	3
Cas9-RFC5	Q96EV2	RBM33	2|4|2	8	2.67	3
Cas9-RFC5	Q9Y2R9	MRPS7	3|2|3	8	2.67	3
Cas9-RFC5	Q92552	MRPS27	2|2|4	8	2.67	3
Cas9-RFC5	Q9UKD2	MRTO4	2|2|4	8	2.67	3
Cas9-RFC5	Q13823	GNL2	3|3|2	8	2.67	3
Cas9-RFC5	Q86VM9	ZC3H18	2|3|3	8	2.67	3
Cas9-RFC5	Q13895	BYSL	3|2|3	8	2.67	3
Cas9-RFC5	P49721	PSMB2	2|4|2	8	2.67	3
Cas9-RFC5	Q9Y2S7	POLDIP2	2|3|2	7	2.33	3
Cas9-RFC5	Q60I27	ALS2CL	3|2|2	7	2.33	3
Cas9-RFC5	O15226	NKRF	3|2|2	7	2.33	3
Cas9-RFC5	Q9P2E9	RRBP1	3|2|2	7	2.33	3
Cas9-RFC5	P07477	PRSS1	3|2|2	7	2.33	3
Cas9-RFC5	P28072	PSMB6	3|2|2	7	2.33	3
Cas9-RFC5	Q99459	CDC5L	2|2|3	7	2.33	3
Cas9-RFC5	Q9Y3D9	MRPS23	2|2|2	6	2	3
Cas9-RFC5	Q9H7B2	RPF2	2|2|2	6	2	3
Cas9-RFC5	Q9HAV0	GNB4	2|2|2	6	2	3
Cas9-RFC4	Q96RQ3	MCCC1	485|496|473	1454	484.67	3
Cas9-RFC4	Q9BQG0	MYBBP1A	73|70|70	213	71	3
Cas9-RFC4	Q9NR30	DDX21	45|48|48	141	47	3
Cas9-RFC4	P36578	RPL4	43|42|40	125	41.67	3
Cas9-RFC4	P39023	RPL3	36|35|34	105	35	3
Cas9-RFC4	P18124	RPL7	31|35|28	94	31.33	3
Cas9-RFC4	P40938	RFC3	31|28|31	90	30	3
Cas9-RFC4	P62424	RPL7A	28|30|28	86	28.67	3
Cas9-RFC4	P35251	RFC1	29|24|28	81	27	3
Cas9-RFC4	P05388	RPLP0	28|27|26	81	27	3
Cas9-RFC4	P40937	RFC5	21|26|27	74	24.67	3
Cas9-RFC4	P35250	RFC2	22|25|25	72	24	3
Cas9-RFC4	Q13310	PABPC4	26|23|23	72	24	3
Cas9-RFC4	Q5JTH9	RRP12	27|23|21	71	23.67	3
Cas9-RFC4	O76021	RSL1D1	21|24|23	68	22.67	3
Cas9-RFC4	P46777	RPL5	22|23|23	68	22.67	3
Cas9-RFC4	Q8TDN6	BRIX1	26|19|22	67	22.33	3
Cas9-RFC4	P62906	RPL10A	23|21|23	67	22.33	3
Cas9-RFC4	Q07020	RPL18	21|22|23	66	22	3
Cas9-RFC4	Q13011	ECH1	22|22|21	65	21.67	3
Cas9-RFC4	P27635	RPL10	23|20|22	65	21.67	3
Cas9-RFC4	Q9BVP2	GNL3	23|19|19	61	20.33	3
Cas9-RFC4	O00567	NOP56	20|19|22	61	20.33	3
Cas9-RFC4	P46781	RPS9	21|19|21	61	20.33	3
Cas9-RFC4	Q14684	RRP1B	20|20|18	58	19.33	3
Cas9-RFC4	Q7L2E3	DHX30	17|20|21	58	19.33	3
Cas9-RFC4	P46087	NOP2	19|17|21	57	19	3
Cas9-RFC4	P05455	SSB	17|15|23	55	18.33	3
Cas9-RFC4	P26373	RPL13	19|16|20	55	18.33	3
Cas9-RFC4	O75943	RAD17	21|17|16	54	18	3
Cas9-RFC4	Q9NW13	RBM28	16|17|20	53	17.67	3
Cas9-RFC4	Q8WVB6	CHTF18	17|16|17	50	16.67	3
Cas9-RFC4	P61254	RPL26	17|16|16	49	16.33	3
Cas9-RFC4	Q9GZR7	DDX24	18|13|16	47	15.67	3
Cas9-RFC4	Q8WTT2	NOC3L	15|16|16	47	15.67	3
Cas9-RFC4	P62750	RPL23A	16|16|15	47	15.67	3
Cas9-RFC4	Q6PKG0	LARP1	14|16|17	47	15.67	3
Cas9-RFC4	Q5SSJ5	HP1BP3	14|17|15	46	15.33	3
Cas9-RFC4	Q9BQ39	DDX50	14|14|14	42	14	3
Cas9-RFC4	P18621	RPL17	15|12|15	42	14	3
Cas9-RFC4	P35232	PHB	14|13|14	41	13.67	3
Cas9-RFC4	Q14257	RCN2	17|12|10	39	13	3
Cas9-RFC4	P61353	RPL27	12|14|12	38	12.67	3
Cas9-RFC4	P84098	RPL19	14|13|11	38	12.67	3
Cas9-RFC4	Q96HS1	PGAM5	12|13|13	38	12.67	3
Cas9-RFC4	P62899	RPL31	14|11|9	34	11.33	3
Cas9-RFC4	Q8IY81	FTSJ3	10|12|12	34	11.33	3
Cas9-RFC4	Q9Y3U8	RPL36	9|14|10	33	11	3
Cas9-RFC4	O95793	STAU1	10|12|11	33	11	3
Cas9-RFC4	Q7Z739	YTHDF3	11|10|11	32	10.67	3
Cas9-RFC4	P62910	RPL32	11|11|10	32	10.67	3
Cas9-RFC4	P31942	HNRNPH3	9|10|12	31	10.33	3
Cas9-RFC4	P42766	RPL35	10|11|9	30	10	3
Cas9-RFC4	Q96AG4	LRRC59	12|9|8	29	9.67	3
Cas9-RFC4	Q7Z2W4	ZC3HAV1	7|11|11	29	9.67	3
Cas9-RFC4	Q9BZE4	GTPBP4	12|7|9	28	9.33	3
Cas9-RFC4	Q9NVP1	DDX18	9|10|9	28	9.33	3
Cas9-RFC4	P28288	ABCD3	9|8|8	25	8.33	3
Cas9-RFC4	Q9NQ55	PPAN	10|8|6	24	8	3
Cas9-RFC4	P42696	RBM34	8|8|8	24	8	3
Cas9-RFC4	Q99848	EBNA1BP2	9|7|8	24	8	3
Cas9-RFC4	Q9H0A0	NAT10	10|7|7	24	8	3
Cas9-RFC4	Q9Y3B7	MRPL11	7|8|8	23	7.67	3
Cas9-RFC4	P49711	CTCF	11|6|6	23	7.67	3
Cas9-RFC4	Q14690	PDCD11	7|9|7	23	7.67	3
Cas9-RFC4	Q86UE4	MTDH	7|9|7	23	7.67	3
Cas9-RFC4	P45880	VDAC2	6|8|8	22	7.33	3
Cas9-RFC4	O43852	CALU	6|6|8	20	6.67	3
Cas9-RFC4	Q9P2E9	RRBP1	6|7|6	19	6.33	3
Cas9-RFC4	P10515	DLAT	7|6|5	18	6	3
Cas9-RFC4	Q9Y221	NIP7	6|7|4	17	5.67	3
Cas9-RFC4	Q9Y3B9	RRP15	6|6|5	17	5.67	3
Cas9-RFC4	Q9BQ67	GRWD1	6|5|6	17	5.67	3
Cas9-RFC4	Q9HCE1	MOV10	6|6|5	17	5.67	3
Cas9-RFC4	Q7Z2T5	TRMT1L	6|5|5	16	5.33	3
Cas9-RFC4	Q9UKD2	MRTO4	6|4|6	16	5.33	3
Cas9-RFC4	P48047	ATP5O	4|7|5	16	5.33	3
Cas9-RFC4	Q14739	LBR	5|6|5	16	5.33	3
Cas9-RFC4	Q96KR1	ZFR	6|4|6	16	5.33	3
Cas9-RFC4	Q9GZR2	REXO4	6|4|5	15	5	3
Cas9-RFC4	Q9NX58	LYAR	5|4|6	15	5	3
Cas9-RFC4	Q13823	GNL2	5|5|5	15	5	3
Cas9-RFC4	P21796	VDAC1	5|5|5	15	5	3
Cas9-RFC4	Q96QR8	PURB	4|5|5	14	4.67	3
Cas9-RFC4	Q9BRJ6	C7orf50	6|4|4	14	4.67	3
Cas9-RFC4	P82930	MRPS34	4|5|5	14	4.67	3
Cas9-RFC4	Q9NY93	DDX56	2|6|6	14	4.67	3
Cas9-RFC4	Q07065	CKAP4	3|3|8	14	4.67	3
Cas9-RFC4	P40939	HADHA	7|3|4	14	4.67	3
Cas9-RFC4	O14880	MGST3	5|5|3	13	4.33	3
Cas9-RFC4	O00411	POLRMT	5|4|4	13	4.33	3
Cas9-RFC4	Q12789	GTF3C1	5|3|5	13	4.33	3
Cas9-RFC4	Q8TDD1	DDX54	2|5|6	13	4.33	3
Cas9-RFC4	Q9P035	HACD3	5|5|3	13	4.33	3
Cas9-RFC4	P36957	DLST	6|2|5	13	4.33	3
Cas9-RFC4	O95470	SGPL1	4|4|4	12	4	3
Cas9-RFC4	Q9BVC3	DSCC1	3|3|6	12	4	3
Cas9-RFC4	Q9Y4P3	TBL2	4|4|4	12	4	3
Cas9-RFC4	O00264	PGRMC1	4|4|4	12	4	3
Cas9-RFC4	P61026	RAB10	3|4|5	12	4	3
Cas9-RFC4	Q8IZP2	ST13P4	3|4|4	11	3.67	3
Cas9-RFC4	O75964	ATP5L	4|5|2	11	3.67	3
Cas9-RFC4	O75947	ATP5H	3|4|4	11	3.67	3
Cas9-RFC4	P82675	MRPS5	3|4|4	11	3.67	3
Cas9-RFC4	Q96GQ7	DDX27	4|5|2	11	3.67	3
Cas9-RFC4	Q16891	IMMT	3|5|3	11	3.67	3
Cas9-RFC4	Q09666	AHNAK	3|4|4	11	3.67	3
Cas9-RFC4	P36542	ATP5C1	4|5|2	11	3.67	3
Cas9-RFC4	Q99459	CDC5L	2|4|5	11	3.67	3
Cas9-RFC4	O43159	RRP8	4|3|3	10	3.33	3
Cas9-RFC4	Q92552	MRPS27	3|4|3	10	3.33	3
Cas9-RFC4	P82650	MRPS22	3|3|4	10	3.33	3
Cas9-RFC4	P24539	ATP5F1	3|3|4	10	3.33	3
Cas9-RFC4	Q92900	UPF1	2|3|5	10	3.33	3
Cas9-RFC4	Q9NZM5	NOP53	2|4|4	10	3.33	3
Cas9-RFC4	Q15293	RCN1	3|5|2	10	3.33	3
Cas9-RFC4	Q6ZN17	LIN28B	3|3|3	9	3	3
Cas9-RFC4	O75521	ECI2	4|3|2	9	3	3
Cas9-RFC4	Q9Y3C1	NOP16	4|3|2	9	3	3
Cas9-RFC4	Q96ME7	ZNF512	4|2|3	9	3	3
Cas9-RFC4	P20674	COX5A	3|3|3	9	3	3
Cas9-RFC4	P82673	MRPS35	5|2|2	9	3	3
Cas9-RFC4	Q8IZL8	PELP1	3|4|2	9	3	3
Cas9-RFC4	O43660	PLRG1	2|3|4	9	3	3
Cas9-RFC4	O15226	NKRF	4|3|2	9	3	3
Cas9-RFC4	Q13895	BYSL	2|2|5	9	3	3
Cas9-RFC4	Q9Y6M1	IGF2BP2	2|3|4	9	3	3
Cas9-RFC4	Q9BRT6	LLPH	2|3|3	8	2.67	3
Cas9-RFC4	Q15397	PUM3	4|2|2	8	2.67	3
Cas9-RFC4	Q9BYN8	MRPS26	2|3|3	8	2.67	3
Cas9-RFC4	Q00059	TFAM	3|2|3	8	2.67	3
Cas9-RFC4	Q9BYG3	NIFK	2|2|4	8	2.67	3
Cas9-RFC4	Q9NZ01	TECR	4|2|2	8	2.67	3
Cas9-RFC4	Q9HAV0	GNB4	3|2|3	8	2.67	3
Cas9-RFC4	Q60I27	ALS2CL	3|2|2	7	2.33	3
Cas9-RFC4	O60242	ADGRB3	3|2|2	7	2.33	3
Cas9-RFC4	P56385	ATP5I	2|2|3	7	2.33	3
Cas9-RFC4	Q13724	MOGS	3|2|2	7	2.33	3
Cas9-RFC4	Q08257	CRYZ	3|2|2	7	2.33	3
Cas9-RFC4	P00403	MT-CO2	3|2|2	7	2.33	3
Cas9-RFC4	O75569	PRKRA	3|2|2	7	2.33	3
Cas9-RFC4	Q6DKI1	RPL7L1	2|3|2	7	2.33	3
Cas9-RFC4	Q9Y676	MRPS18B	2|2|3	7	2.33	3
Cas9-RFC4	O75683	SURF6	3|2|2	7	2.33	3
Cas9-RFC4	Q96GA3	LTV1	2|3|2	7	2.33	3
Cas9-RFC4	Q9BV38	WDR18	3|2|2	7	2.33	3
Cas9-RFC4	P52815	MRPL12	2|3|2	7	2.33	3
Cas9-RFC4	Q14683	SMC1A	3|2|2	7	2.33	3
Cas9-RFC4	Q8IYT4	KATNAL2	2|2|2	6	2	3
Cas9-RFC4	P56134	ATP5J2	2|2|2	6	2	3
Cas9-RFC4	Q14137	BOP1	2|2|2	6	2	3
Cas9-RFC4	Q9UN86	G3BP2	2|2|2	6	2	3
Cas9-RFC4	P62891	RPL39	2|2|2	6	2	3
Cas9-RFC4	P14314	PRKCSH	2|2|2	6	2	3
Cas9-HMGB1	P49411	TUFM	82|93|86	261	87	3
Cas9-HMGB1	Q9BQG0	MYBBP1A	89|86|77	252	84	3
Cas9-HMGB1	Q9NR30	DDX21	60|62|66	188	62.67	3
Cas9-HMGB1	P39023	RPL3	60|63|63	186	62	3
Cas9-HMGB1	P36578	RPL4	54|53|50	157	52.33	3
Cas9-HMGB1	Q5JTH9	RRP12	47|42|37	126	42	3
Cas9-HMGB1	Q9BUF5	TUBB6	38|39|40	117	39	3
Cas9-HMGB1	P62424	RPL7A	36|35|38	109	36.33	3
Cas9-HMGB1	P25705	ATP5A1	36|38|35	109	36.33	3
Cas9-HMGB1	P61247	RPS3A	37|33|35	105	35	3
Cas9-HMGB1	P18124	RPL7	34|35|33	102	34	3
Cas9-HMGB1	O76021	RSL1D1	31|33|35	99	33	3
Cas9-HMGB1	Q7L2E3	DHX30	35|29|34	98	32.67	3
Cas9-HMGB1	P15880	RPS2	28|31|32	91	30.33	3
Cas9-HMGB1	Q9NW13	RBM28	29|30|30	89	29.67	3
Cas9-HMGB1	P27635	RPL10	30|29|30	89	29.67	3
Cas9-HMGB1	P05388	RPLP0	31|24|31	86	28.67	3
Cas9-HMGB1	O00567	NOP56	26|28|29	83	27.67	3
Cas9-HMGB1	Q14684	RRP1B	26|28|27	81	27	3
Cas9-HMGB1	P05455	SSB	26|26|29	81	27	3
Cas9-HMGB1	Q02543	RPL18A	24|26|29	79	26.33	3
Cas9-HMGB1	P67809	YBX1	25|28|25	78	26	3
Cas9-HMGB1	P62906	RPL10A	27|24|26	77	25.67	3
Cas9-HMGB1	Q13310	PABPC4	27|27|22	76	25.33	3
Cas9-HMGB1	P46777	RPL5	25|25|25	75	25	3
Cas9-HMGB1	P11940	PABPC1	25|23|27	75	25	3
Cas9-HMGB1	Q6PKG0	LARP1	29|23|22	74	24.67	3
Cas9-HMGB1	Q8WTT2	NOC3L	27|24|21	72	24	3
Cas9-HMGB1	P62917	RPL8	22|24|26	72	24	3
Cas9-HMGB1	P16989	YBX3	23|26|23	72	24	3
Cas9-HMGB1	Q8TDN6	BRIX1	24|24|20	68	22.67	3
Cas9-HMGB1	P61313	RPL15	19|24|24	67	22.33	3
Cas9-HMGB1	Q9BVP2	GNL3	23|22|21	66	22	3
Cas9-HMGB1	Q07020	RPL18	22|17|25	64	21.33	3
Cas9-HMGB1	Q13011	ECH1	19|20|24	63	21	3
Cas9-HMGB1	P61254	RPL26	19|23|20	62	20.67	3
Cas9-HMGB1	P46781	RPS9	21|20|20	61	20.33	3
Cas9-HMGB1	P05387	RPLP2	18|21|21	60	20	3
Cas9-HMGB1	P46778	RPL21	20|19|20	59	19.67	3
Cas9-HMGB1	P46087	NOP2	17|21|20	58	19.33	3
Cas9-HMGB1	P49711	CTCF	21|19|17	57	19	3
Cas9-HMGB1	Q9GZR7	DDX24	19|18|19	56	18.67	3
Cas9-HMGB1	P40429	RPL13A	19|20|17	56	18.67	3
Cas9-HMGB1	Q9UNX3	RPL26L1	18|20|17	55	18.33	3
Cas9-HMGB1	Q14690	PDCD11	19|15|21	55	18.33	3
Cas9-HMGB1	Q9BQ39	DDX50	20|15|18	53	17.67	3
Cas9-HMGB1	P26373	RPL13	18|17|17	52	17.33	3
Cas9-HMGB1	O00425	IGF2BP3	17|19|15	51	17	3
Cas9-HMGB1	Q8IY81	FTSJ3	16|17|18	51	17	3
Cas9-HMGB1	Q9BZE4	GTPBP4	18|17|15	50	16.67	3
Cas9-HMGB1	O95793	STAU1	16|15|17	48	16	3
Cas9-HMGB1	Q5SSJ5	HP1BP3	18|13|16	47	15.67	3
Cas9-HMGB1	P62888	RPL30	17|16|14	47	15.67	3
Cas9-HMGB1	P18621	RPL17	16|15|16	47	15.67	3
Cas9-HMGB1	Q14683	SMC1A	16|15|15	46	15.33	3
Cas9-HMGB1	P62910	RPL32	15|14|16	45	15	3
Cas9-HMGB1	Q96HS1	PGAM5	13|17|15	45	15	3
Cas9-HMGB1	Q9Y4W6	AFG3L2	16|14|14	44	14.67	3
Cas9-HMGB1	P62899	RPL31	15|16|12	43	14.33	3
Cas9-HMGB1	Q99848	EBNA1BP2	15|14|14	43	14.33	3
Cas9-HMGB1	P62280	RPS11	14|14|14	42	14	3
Cas9-HMGB1	P84098	RPL19	14|14|13	41	13.67	3
Cas9-HMGB1	Q9HCE1	MOV10	12|9|18	39	13	3
Cas9-HMGB1	Q9NSE4	IARS2	11|12|15	38	12.67	3
Cas9-HMGB1	P61353	RPL27	12|15|11	38	12.67	3
Cas9-HMGB1	Q9Y221	NIP7	12|10|12	34	11.33	3
Cas9-HMGB1	Q96EY1	DNAJA3	12|10|12	34	11.33	3
Cas9-HMGB1	P42766	RPL35	10|11|13	34	11.33	3
Cas9-HMGB1	P32322	PYCR1	11|11|11	33	11	3
Cas9-HMGB1	P42696	RBM34	10|9|14	33	11	3
Cas9-HMGB1	P28288	ABCD3	11|9|13	33	11	3
Cas9-HMGB1	Q9Y3U8	RPL36	11|11|10	32	10.67	3
Cas9-HMGB1	Q8TDD1	DDX54	9|12|11	32	10.67	3
Cas9-HMGB1	Q8N9T8	KRI1	11|11|9	31	10.33	3
Cas9-HMGB1	Q86U86	PBRM1	11|10|10	31	10.33	3
Cas9-HMGB1	Q9UQE7	SMC3	9|9|13	31	10.33	3
Cas9-HMGB1	Q9NQ55	PPAN	11|7|12	30	10	3
Cas9-HMGB1	Q7Z739	YTHDF3	11|11|8	30	10	3
Cas9-HMGB1	P40939	HADHA	13|10|7	30	10	3
Cas9-HMGB1	Q969Q0	RPL36AL	11|10|8	29	9.67	3
Cas9-HMGB1	Q96ME7	ZNF512	10|10|9	29	9.67	3
Cas9-HMGB1	Q7Z2W4	ZC3HAV1	11|8|10	29	9.67	3
Cas9-HMGB1	O00411	POLRMT	8|9|11	28	9.33	3
Cas9-HMGB1	A3KMH1	VWA8	10|8|7	25	8.33	3
Cas9-HMGB1	Q9Y3B7	MRPL11	8|8|9	25	8.33	3
Cas9-HMGB1	Q96C36	PYCR2	9|7|9	25	8.33	3
Cas9-HMGB1	Q8TB37	NUBPL	7|7|9	23	7.67	3
Cas9-HMGB1	O43159	RRP8	9|10|4	23	7.67	3
Cas9-HMGB1	Q9Y3B9	RRP15	8|6|8	22	7.33	3
Cas9-HMGB1	O75616	ERAL1	8|7|7	22	7.33	3
Cas9-HMGB1	Q5JTZ9	AARS2	10|4|8	22	7.33	3
Cas9-HMGB1	Q9H6S0	YTHDC2	8|7|7	22	7.33	3
Cas9-HMGB1	Q15397	PUM3	8|6|7	21	7	3
Cas9-HMGB1	O75683	SURF6	6|7|8	21	7	3
Cas9-HMGB1	Q96QR8	PURB	7|8|5	20	6.67	3
Cas9-HMGB1	Q9NX58	LYAR	6|7|7	20	6.67	3
Cas9-HMGB1	Q9NVP1	DDX18	7|6|7	20	6.67	3
Cas9-HMGB1	P36542	ATP5C1	6|8|6	20	6.67	3
Cas9-HMGB1	Q13610	PWP1	8|6|5	19	6.33	3
Cas9-HMGB1	P82650	MRPS22	6|3|10	19	6.33	3
Cas9-HMGB1	Q9BSD7	NTPCR	6|7|6	19	6.33	3
Cas9-HMGB1	Q7Z2T5	TRMT1L	7|6|6	19	6.33	3
Cas9-HMGB1	Q9H0A0	NAT10	6|6|7	19	6.33	3
Cas9-HMGB1	P82930	MRPS34	7|6|4	17	5.67	3
Cas9-HMGB1	Q00577	PURA	6|6|5	17	5.67	3
Cas9-HMGB1	Q6PI48	DARS2	5|8|4	17	5.67	3
Cas9-HMGB1	Q15050	RRS1	6|5|6	17	5.67	3
Cas9-HMGB1	Q03701	CEBPZ	6|7|4	17	5.67	3
Cas9-HMGB1	Q9BRJ6	C7orf50	4|7|5	16	5.33	3
Cas9-HMGB1	Q9NY93	DDX56	6|5|5	16	5.33	3
Cas9-HMGB1	P13667	PDIA4	7|5|4	16	5.33	3
Cas9-HMGB1	Q9BYN8	MRPS26	5|5|5	15	5	3
Cas9-HMGB1	Q13895	BYSL	4|5|6	15	5	3
Cas9-HMGB1	Q5ST30	VARS2	6|4|5	15	5	3
Cas9-HMGB1	Q9Y462	ZNF711	6|5|4	15	5	3
Cas9-HMGB1	Q9BYG3	NIFK	4|6|5	15	5	3
Cas9-HMGB1	P82663	MRPS25	6|3|5	14	4.67	3
Cas9-HMGB1	Q9Y3C1	NOP16	5|5|4	14	4.67	3
Cas9-HMGB1	Q9GZR2	REXO4	5|5|4	14	4.67	3
Cas9-HMGB1	Q92900	UPF1	4|4|6	14	4.67	3
Cas9-HMGB1	Q9UKD2	MRTO4	6|4|4	14	4.67	3
Cas9-HMGB1	P36776	LONP1	4|3|7	14	4.67	3
Cas9-HMGB1	O60832	DKC1	6|5|3	14	4.67	3
Cas9-HMGB1	Q9BQ75	CMSS1	6|5|2	13	4.33	3
Cas9-HMGB1	Q9BZE1	MRPL37	4|5|4	13	4.33	3
Cas9-HMGB1	Q6DKI1	RPL7L1	4|5|4	13	4.33	3
Cas9-HMGB1	O15226	NKRF	4|5|4	13	4.33	3
Cas9-HMGB1	P55084	HADHB	7|4|2	13	4.33	3
Cas9-HMGB1	Q14692	BMS1	6|4|3	13	4.33	3
Cas9-HMGB1	Q49A26	GLYR1	4|5|4	13	4.33	3
Cas9-HMGB1	Q14739	LBR	5|4|4	13	4.33	3
Cas9-HMGB1	Q01813	PFKP	5|5|3	13	4.33	3
Cas9-HMGB1	Q96D53	COQ8B	5|4|3	12	4	3
Cas9-HMGB1	O95478	NSA2	3|4|5	12	4	3
Cas9-HMGB1	P53597	SUCLG1	4|3|5	12	4	3
Cas9-HMGB1	Q9BW92	TARS2	5|2|5	12	4	3
Cas9-HMGB1	P51398	DAP3	4|4|4	12	4	3
Cas9-HMGB1	Q9BQ67	GRWD1	3|4|5	12	4	3
Cas9-HMGB1	Q8TAQ2	SMARCC2	4|6|2	12	4	3
Cas9-HMGB1	P17858	PFKL	6|3|3	12	4	3
Cas9-HMGB1	Q8IVF4	DNAH10	3|4|4	11	3.67	3
Cas9-HMGB1	Q9Y2S7	POLDIP2	3|4|4	11	3.67	3
Cas9-HMGB1	O75955	FLOT1	4|4|3	11	3.67	3
Cas9-HMGB1	P51649	ALDH5A1	4|3|4	11	3.67	3
Cas9-HMGB1	Q13601	KRR1	3|5|3	11	3.67	3
Cas9-HMGB1	P78362	SRPK2	4|4|3	11	3.67	3
Cas9-HMGB1	Q9NZM5	NOP53	2|6|3	11	3.67	3
Cas9-HMGB1	Q9Y3Y2	CHTOP	3|4|4	11	3.67	3
Cas9-HMGB1	P36957	DLST	3|5|3	11	3.67	3
Cas9-HMGB1	Q04837	SSBP1	4|4|3	11	3.67	3
Cas9-HMGB1	Q96AG4	LRRC59	3|4|4	11	3.67	3
Cas9-HMGB1	O95470	SGPL1	4|3|3	10	3.33	3
Cas9-HMGB1	Q9BRT6	LLPH	2|4|4	10	3.33	3
Cas9-HMGB1	Q9H6F5	CCDC86	4|2|4	10	3.33	3
Cas9-HMGB1	Q1ED39	KNOP1	2|5|3	10	3.33	3
Cas9-HMGB1	Q9P2R7	SUCLA2	4|2|3	9	3	3
Cas9-HMGB1	Q9HD33	MRPL47	4|2|3	9	3	3
Cas9-HMGB1	Q6PK04	CCDC137	3|3|3	9	3	3
Cas9-HMGB1	P09543	CNP	3|3|3	9	3	3
Cas9-HMGB1	Q9Y676	MRPS18B	3|3|3	9	3	3
Cas9-HMGB1	Q4G0J3	LARP7	4|3|2	9	3	3
Cas9-HMGB1	P48047	ATP5O	2|4|3	9	3	3
Cas9-HMGB1	Q9UQ90	SPG7	3|3|2	8	2.67	3
Cas9-HMGB1	Q96A35	MRPL24	2|2|4	8	2.67	3
Cas9-HMGB1	Q9P0M9	MRPL27	3|2|3	8	2.67	3
Cas9-HMGB1	P13073	COX4I1	2|3|3	8	2.67	3
Cas9-HMGB1	Q9UNQ2	DIMT1	3|2|3	8	2.67	3
Cas9-HMGB1	Q9Y3D9	MRPS23	2|3|3	8	2.67	3
Cas9-HMGB1	O75569	PRKRA	2|4|2	8	2.67	3
Cas9-HMGB1	P82675	MRPS5	4|2|2	8	2.67	3
Cas9-HMGB1	P31040	SDHA	3|3|2	8	2.67	3
Cas9-HMGB1	Q96SB4	SRPK1	3|3|2	8	2.67	3
Cas9-HMGB1	P62891	RPL39	2|3|3	8	2.67	3
Cas9-HMGB1	Q9Y3R5	DOPEY2	3|2|2	7	2.33	3
Cas9-HMGB1	Q8IXI1	RHOT2	2|3|2	7	2.33	3
Cas9-HMGB1	Q9NUL7	DDX28	3|2|2	7	2.33	3
Cas9-HMGB1	P38117	ETFB	2|3|2	7	2.33	3
Cas9-HMGB1	Q9H857	NT5DC2	2|3|2	7	2.33	3
Cas9-HMGB1	O60762	DPM1	3|2|2	7	2.33	3
Cas9-HMGB1	Q9Y2R9	MRPS7	2|3|2	7	2.33	3
Cas9-HMGB1	P06493	CDK1	2|2|3	7	2.33	3
Cas9-HMGB1	Q9C0G6	DNAH6	2|2|2	6	2	3
Cas9-HMGB1	Q9BYC9	MRPL20	2|2|2	6	2	3
Cas9-HMGB1	Q6P161	MRPL54	2|2|2	6	2	3
Cas9-HMGB1	Q8WXX5	DNAJC9	2|2|2	6	2	3
Cas9-HMGB1	P82673	MRPS35	2|2|2	6	2	3
Cas9-HMGB1	Q2NL82	TSR1	2|2|2	6	2	3
Cas9	Q9BQG0	MYBBP1A	71|73|66	210	70	3
Cas9	P39023	RPL3	70|58|67	195	65	3
Cas9	P36578	RPL4	54|59|53	166	55.33	3
Cas9	Q9NR30	DDX21	52|55|54	161	53.67	3
Cas9	P18124	RPL7	34|40|35	109	36.33	3
Cas9	P62424	RPL7A	37|35|37	109	36.33	3
Cas9	P61247	RPS3A	28|31|32	91	30.33	3
Cas9	P27635	RPL10	29|29|30	88	29.33	3
Cas9	P15880	RPS2	30|28|30	88	29.33	3
Cas9	Q7L2E3	DHX30	32|25|26	83	27.67	3
Cas9	O76021	RSL1D1	27|30|25	82	27.33	3
Cas9	Q13310	PABPC4	26|26|29	81	27	3
Cas9	P05388	RPLP0	30|27|24	81	27	3
Cas9	P62917	RPL8	22|25|30	77	25.67	3
Cas9	P11940	PABPC1	27|23|27	77	25.67	3
Cas9	Q02543	RPL18A	26|25|23	74	24.67	3
Cas9	P46777	RPL5	28|19|25	72	24	3
Cas9	P62906	RPL10A	22|22|26	70	23.33	3
Cas9	P61313	RPL15	23|21|26	70	23.33	3
Cas9	P61254	RPL26	23|21|25	69	23	3
Cas9	P40429	RPL13A	23|20|24	67	22.33	3
Cas9	Q9UNX3	RPL26L1	21|18|22	61	20.33	3
Cas9	Q5JTH9	RRP12	20|21|19	60	20	3
Cas9	P46087	NOP2	20|21|19	60	20	3
Cas9	Q14684	RRP1B	20|17|22	59	19.67	3
Cas9	Q9BVP2	GNL3	21|19|19	59	19.67	3
Cas9	O00567	NOP56	22|16|21	59	19.67	3
Cas9	P46781	RPS9	20|18|21	59	19.67	3
Cas9	Q13011	ECH1	21|19|18	58	19.33	3
Cas9	Q9NW13	RBM28	18|20|18	56	18.67	3
Cas9	Q8TDN6	BRIX1	20|20|16	56	18.67	3
Cas9	P46778	RPL21	15|20|21	56	18.67	3
Cas9	Q07020	RPL18	17|19|20	56	18.67	3
Cas9	P16989	YBX3	18|20|17	55	18.33	3
Cas9	P18621	RPL17	18|17|18	53	17.67	3
Cas9	P62888	RPL30	18|19|15	52	17.33	3
Cas9	P26373	RPL13	16|15|21	52	17.33	3
Cas9	Q6PKG0	LARP1	21|16|13	50	16.67	3
Cas9	P62910	RPL32	15|16|17	48	16	3
Cas9	P84098	RPL19	17|16|13	46	15.33	3
Cas9	O95793	STAU1	15|14|15	44	14.67	3
Cas9	P05455	SSB	14|16|14	44	14.67	3
Cas9	Q8WTT2	NOC3L	13|15|15	43	14.33	3
Cas9	O00425	IGF2BP3	14|13|15	42	14	3
Cas9	O95816	BAG2	12|15|14	41	13.67	3
Cas9	Q9BZE4	GTPBP4	12|13|14	39	13	3
Cas9	Q5SSJ5	HP1BP3	13|13|13	39	13	3
Cas9	P61353	RPL27	14|13|11	38	12.67	3
Cas9	Q9GZR7	DDX24	11|10|16	37	12.33	3
Cas9	Q9HCE1	MOV10	14|11|12	37	12.33	3
Cas9	Q99848	EBNA1BP2	14|11|11	36	12	3
Cas9	Q8IY81	FTSJ3	9|12|15	36	12	3
Cas9	P62899	RPL31	13|10|12	35	11.67	3
Cas9	P49711	CTCF	12|10|10	32	10.67	3
Cas9	Q96AG4	LRRC59	9|11|12	32	10.67	3
Cas9	P62854	RPS26	11|9|11	31	10.33	3
Cas9	Q7Z2W4	ZC3HAV1	14|7|10	31	10.33	3
Cas9	Q969Q0	RPL36AL	9|10|11	30	10	3
Cas9	Q96HS1	PGAM5	9|9|11	29	9.67	3
Cas9	P42696	RBM34	10|9|9	28	9.33	3
Cas9	P28288	ABCD3	8|8|10	26	8.67	3
Cas9	O43852	CALU	7|9|10	26	8.67	3
Cas9	Q8N9T8	KRI1	8|8|9	25	8.33	3
Cas9	Q7Z739	YTHDF3	7|8|10	25	8.33	3
Cas9	Q9UL15	BAG5	9|8|8	25	8.33	3
Cas9	Q14739	LBR	9|8|7	24	8	3
Cas9	Q9Y3B7	MRPL11	8|7|7	22	7.33	3
Cas9	Q9Y221	NIP7	6|9|6	21	7	3
Cas9	Q9NVP1	DDX18	6|8|7	21	7	3
Cas9	P82930	MRPS34	8|5|7	20	6.67	3
Cas9	O75683	SURF6	7|8|5	20	6.67	3
Cas9	Q7Z2T5	TRMT1L	5|9|5	19	6.33	3
Cas9	Q9NQ55	PPAN	5|8|5	18	6	3
Cas9	Q9BRJ6	C7orf50	6|6|4	16	5.33	3
Cas9	Q13610	PWP1	7|5|4	16	5.33	3
Cas9	Q9NZM5	NOP53	5|5|6	16	5.33	3
Cas9	Q709F0	ACAD11	7|4|4	15	5	3
Cas9	O00411	POLRMT	3|7|5	15	5	3
Cas9	Q9NX58	LYAR	5|4|6	15	5	3
Cas9	O15226	NKRF	7|4|4	15	5	3
Cas9	Q9H0A0	NAT10	7|6|2	15	5	3
Cas9	Q9Y3D3	MRPS16	5|5|4	14	4.67	3
Cas9	Q9NPA3	MID1IP1	5|5|4	14	4.67	3
Cas9	Q9BYG3	NIFK	5|5|4	14	4.67	3
Cas9	P82650	MRPS22	6|4|4	14	4.67	3
Cas9	Q14690	PDCD11	5|5|4	14	4.67	3
Cas9	Q9Y3B9	RRP15	6|4|4	14	4.67	3
Cas9	Q9BQ67	GRWD1	5|5|4	14	4.67	3
Cas9	P45880	VDAC2	5|5|4	14	4.67	3
Cas9	P40939	HADHA	5|4|5	14	4.67	3
Cas9	O43159	RRP8	4|6|3	13	4.33	3
Cas9	Q9Y3D9	MRPS23	4|4|5	13	4.33	3
Cas9	Q6DKI1	RPL7L1	5|5|3	13	4.33	3
Cas9	Q9Y676	MRPS18B	6|5|2	13	4.33	3
Cas9	Q92900	UPF1	5|4|4	13	4.33	3
Cas9	Q9NY93	DDX56	4|5|4	13	4.33	3
Cas9	Q8TDD1	DDX54	4|5|4	13	4.33	3
Cas9	Q6PK04	CCDC137	3|4|5	12	4	3
Cas9	Q96QR8	PURB	3|4|5	12	4	3
Cas9	P55084	HADHB	6|3|3	12	4	3
Cas9	P21796	VDAC1	3|5|4	12	4	3
Cas9	Q8IVF4	DNAH10	3|4|4	11	3.67	3
Cas9	Q6ZN17	LIN28B	3|5|3	11	3.67	3
Cas9	Q9Y3C1	NOP16	4|3|4	11	3.67	3
Cas9	Q9BRT6	LLPH	4|3|3	10	3.33	3
Cas9	Q9Y399	MRPS2	2|4|4	10	3.33	3
Cas9	Q9BYN8	MRPS26	4|2|4	10	3.33	3
Cas9	Q9UNQ2	DIMT1	3|2|5	10	3.33	3
Cas9	Q96ME7	ZNF512	3|3|4	10	3.33	3
Cas9	P82933	MRPS9	3|4|3	10	3.33	3
Cas9	Q92552	MRPS27	4|2|4	10	3.33	3
Cas9	Q9GZR2	REXO4	3|4|3	10	3.33	3
Cas9	O00264	PGRMC1	4|4|2	10	3.33	3
Cas9	Q9NZ01	TECR	4|3|3	10	3.33	3
Cas9	Q99459	CDC5L	3|2|5	10	3.33	3
Cas9	Q00577	PURA	3|3|3	9	3	3
Cas9	Q9Y2R9	MRPS7	2|5|2	9	3	3
Cas9	P51398	DAP3	4|2|3	9	3	3
Cas9	Q86UE4	MTDH	4|2|3	9	3	3
Cas9	Q9P035	HACD3	3|3|3	9	3	3
Cas9	Q13724	MOGS	3|2|3	8	2.67	3
Cas9	Q03701	CEBPZ	2|4|2	8	2.67	3
Cas9	Q60I27	ALS2CL	2|3|2	7	2.33	3
Cas9	Q9C0G6	DNAH6	2|3|2	7	2.33	3
Cas9	Q8IXI1	RHOT2	3|2|2	7	2.33	3
Cas9	Q14254	FLOT2	2|3|2	7	2.33	3
Cas9	O75569	PRKRA	2|2|3	7	2.33	3
Cas9	Q96EY7	PTCD3	2|3|2	7	2.33	3
Cas9	P07305	H1F0	2|2|3	7	2.33	3
Cas9	Q12789	GTF3C1	2|2|3	7	2.33	3
Cas9	P53007	SLC25A1	3|2|2	7	2.33	3
Cas9	Q96GA3	LTV1	2|3|2	7	2.33	3
Cas9	P62891	RPL39	2|2|3	7	2.33	3
Cas9	O60832	DKC1	2|2|3	7	2.33	3
Cas9	Q9Y3R5	DOPEY2	2|2|2	6	2	3
Cas9	P00403	MT-CO2	2|2|2	6	2	3
Cas9	P51572	BCAP31	2|2|2	6	2	3
Cas9	Q13895	BYSL	2|2|2	6	2	3
Cas9-POLD3	P39023	RPL3	33|30|39	102	34	3
Cas9-POLD3	P36578	RPL4	36|35|29	100	33.33	3
Cas9-POLD3	Q9BQG0	MYBBP1A	31|34|33	98	32.67	3
Cas9-POLD3	P62424	RPL7A	29|28|22	79	26.33	3
Cas9-POLD3	P18124	RPL7	19|24|25	68	22.67	3
Cas9-POLD3	Q7Z739	YTHDF3	13|15|12	40	13.33	3
Cas9-POLD3	P84098	RPL19	12|11|13	36	12	3
Cas9-POLD3	P61353	RPL27	9|12|11	32	10.67	3
Cas9-POLD3	Q96HS1	PGAM5	9|11|11	31	10.33	3
Cas9-POLD3	Q14684	RRP1B	10|9|11	30	10	3
Cas9-POLD3	P62910	RPL32	7|9|9	25	8.33	3
Cas9-POLD3	P0DP24	CALM2	9|7|8	24	8	3
Cas9-POLD3	O43852	CALU	6|8|10	24	8	3
Cas9-POLD3	Q5JTH9	RRP12	8|8|7	23	7.67	3
Cas9-POLD3	Q9BVP2	GNL3	7|8|8	23	7.67	3
Cas9-POLD3	Q5SSJ5	HP1BP3	7|5|6	18	6	3
Cas9-POLD3	Q709F0	ACAD11	6|6|5	17	5.67	3
Cas9-POLD3	Q9BYJ9	YTHDF1	5|7|5	17	5.67	3
Cas9-POLD3	Q8TDN6	BRIX1	3|8|6	17	5.67	3
Cas9-POLD3	Q99848	EBNA1BP2	4|4|5	13	4.33	3
Cas9-POLD3	Q9NW13	RBM28	6|4|3	13	4.33	3
Cas9-POLD3	P55735	SEC13	4|5|4	13	4.33	3
Cas9-POLD3	Q9NPA3	MID1IP1	4|5|3	12	4	3
Cas9-POLD3	O76031	CLPX	2|5|5	12	4	3
Cas9-POLD3	Q9NX58	LYAR	4|4|4	12	4	3
Cas9-POLD3	P50613	CDK7	4|4|3	11	3.67	3
Cas9-POLD3	Q8WTT2	NOC3L	4|3|4	11	3.67	3
Cas9-POLD3	P50402	EMD	3|4|4	11	3.67	3
Cas9-POLD3	Q9GZR7	DDX24	3|4|3	10	3.33	3
Cas9-POLD3	O43813	LANCL1	4|3|2	9	3	3
Cas9-POLD3	P28288	ABCD3	2|3|4	9	3	3
Cas9-POLD3	Q6PKG0	LARP1	3|2|4	9	3	3
Cas9-POLD3	P51948	MNAT1	3|3|2	8	2.67	3
Cas9-POLD3	Q14254	FLOT2	2|3|3	8	2.67	3
Cas9-POLD3	Q9Y2S7	POLDIP2	2|3|2	7	2.33	3
Cas9-POLD3	P62891	RPL39	2|2|3	7	2.33	3
Cas9-POLD3	Q9Y221	NIP7	2|2|2	6	2	3
Cas9-POLD3	Q14137	BOP1	2|2|2	6	2	3
Cas9-POLD3	Q5BKZ1	ZNF326	2|2|2	6	2	3

### Sheet: BioID_HCIPs
Bait	Prey	PreyGene	Spec	SpecSum	AvgSpec	NumReplicates
Cas9-RFC5	Q9Y230	RUVBL2	99|98|99	296	98.67	3
Cas9-RFC5	Q92616	GCN1	43|43|36	122	40.67	3
Cas9-RFC5	Q8IZH2	XRN1	40|31|33	104	34.67	3
Cas9-RFC5	Q9H6T3	RPAP3	34|31|31	96	32	3
Cas9-RFC5	Q9Y2Z0	SUGT1	23|21|22	66	22	3
Cas9-RFC5	P35251	RFC1	21|20|21	62	20.67	3
Cas9-RFC5	Q86TX2	ACOT1	24|20|18	62	20.67	3
Cas9-RFC5	Q92598	HSPH1	20|16|22	58	19.33	3
Cas9-RFC5	Q9H3U1	UNC45A	24|15|17	56	18.67	3
Cas9-RFC5	P35249	RFC4	21|17|17	55	18.33	3
Cas9-RFC5	Q13011	ECH1	18|20|16	54	18	3
Cas9-RFC5	P35250	RFC2	15|17|19	51	17	3
Cas9-RFC5	O94763	URI1	13|14|14	41	13.67	3
Cas9-RFC5	Q8WVB6	CHTF18	15|13|13	41	13.67	3
Cas9-RFC5	Q9NWS0	PIH1D1	14|15|12	41	13.67	3
Cas9-RFC5	P40938	RFC3	14|14|11	39	13	3
Cas9-RFC5	O95816	BAG2	11|11|13	35	11.67	3
Cas9-RFC5	O43426	SYNJ1	12|14|9	35	11.67	3
Cas9-RFC5	P18887	XRCC1	10|12|12	34	11.33	3
Cas9-RFC5	Q9NR09	BIRC6	14|6|14	34	11.33	3
Cas9-RFC5	Q8IVD9	NUDCD3	11|10|11	32	10.67	3
Cas9-RFC5	Q8N3C0	ASCC3	12|6|12	30	10	3
Cas9-RFC5	Q96MX6	WDR92	11|8|11	30	10	3
Cas9-RFC5	P49916	LIG3	9|10|10	29	9.67	3
Cas9-RFC5	P38606	ATP6V1A	12|9|8	29	9.67	3
Cas9-RFC5	Q9UHD1	CHORDC1	8|10|9	27	9	3
Cas9-RFC5	O00170	AIP	9|8|9	26	8.67	3
Cas9-RFC5	Q16775	HAGH	8|9|8	25	8.33	3
Cas9-RFC5	Q9NR46	SH3GLB2	5|10|9	24	8	3
Cas9-RFC5	O00429	DNM1L	7|9|8	24	8	3
Cas9-RFC5	Q16513	PKN2	8|8|7	23	7.67	3
Cas9-RFC5	O95757	HSPA4L	8|9|6	23	7.67	3
Cas9-RFC5	Q9BQ67	GRWD1	8|7|8	23	7.67	3
Cas9-RFC5	Q9GZT9	EGLN1	9|7|6	22	7.33	3
Cas9-RFC5	Q9HB71	CACYBP	10|6|6	22	7.33	3
Cas9-RFC5	O00203	AP3B1	9|5|7	21	7	3
Cas9-RFC5	Q96F07	CYFIP2	8|5|8	21	7	3
Cas9-RFC5	Q9C026	TRIM9	9|4|6	19	6.33	3
Cas9-RFC5	Q14141	43349	8|5|6	19	6.33	3
Cas9-RFC5	L0R819	ASDURF	5|6|7	18	6	3
Cas9-RFC5	Q8N5I9	C12orf45	4|6|6	16	5.33	3
Cas9-RFC5	Q7L2H7	EIF3M	6|5|4	15	5	3
Cas9-RFC5	P45880	VDAC2	4|6|5	15	5	3
Cas9-RFC5	Q2M389	WASHC4	5|5|4	14	4.67	3
Cas9-RFC5	Q86VM9	ZC3H18	5|5|4	14	4.67	3
Cas9-RFC5	O95782	AP2A1	4|4|5	13	4.33	3
Cas9-RFC5	Q9NUG6	PDRG1	4|4|5	13	4.33	3
Cas9-RFC5	P63010	AP2B1	4|4|5	13	4.33	3
Cas9-RFC5	Q9Y4A5	TRRAP	2|4|7	13	4.33	3
Cas9-RFC5	P21796	VDAC1	5|5|3	13	4.33	3
Cas9-RFC5	Q96AG4	LRRC59	5|5|3	13	4.33	3
Cas9-RFC5	Q96CW1	AP2M1	4|4|4	12	4	3
Cas9-RFC5	Q9H6S0	YTHDC2	4|6|2	12	4	3
Cas9-RFC5	Q9BVM2	DPCD	3|3|5	11	3.67	3
Cas9-RFC5	P13804	ETFA	4|3|4	11	3.67	3
Cas9-RFC5	Q9UHR6	ZNHIT2	5|3|3	11	3.67	3
Cas9-RFC5	Q9GZN1	ACTR6	4|4|3	11	3.67	3
Cas9-RFC5	A8MXV4	NUDT19	5|2|4	11	3.67	3
Cas9-RFC5	Q9NXR8	ING3	4|2|5	11	3.67	3
Cas9-RFC5	Q9UL15	BAG5	4|4|2	10	3.33	3
Cas9-RFC5	O75943	RAD17	5|3|2	10	3.33	3
Cas9-RFC5	Q86TP1	PRUNE1	2|4|4	10	3.33	3
Cas9-RFC5	Q86TB9	PATL1	4|4|2	10	3.33	3
Cas9-RFC5	Q9UBK9	UXT	4|2|4	10	3.33	3
Cas9-RFC5	Q9UPY3	DICER1	4|2|4	10	3.33	3
Cas9-RFC5	Q14194	CRMP1	5|3|2	10	3.33	3
Cas9-RFC5	Q9NWZ5	UCKL1	3|3|4	10	3.33	3
Cas9-RFC5	P54792	DVL1P1	3|3|3	9	3	3
Cas9-RFC5	Q9Y3D9	MRPS23	3|4|2	9	3	3
Cas9-RFC5	Q9NRY4	ARHGAP35	2|3|4	9	3	3
Cas9-RFC5	Q8TF46	DIS3L	4|2|3	9	3	3
Cas9-RFC5	P36543	ATP6V1E1	2|3|4	9	3	3
Cas9-RFC5	O94927	HAUS5	3|4|2	9	3	3
Cas9-RFC5	P10636	MAPT	3|3|2	8	2.67	3
Cas9-RFC5	P54619	PRKAG1	2|4|2	8	2.67	3
Cas9-RFC5	Q8TCG1	KIAA1524	3|3|2	8	2.67	3
Cas9-RFC5	Q9UKE5	TNIK	3|2|3	8	2.67	3
Cas9-RFC5	Q96QE3	ATAD5	3|2|2	7	2.33	3
Cas9-RFC5	Q01804	OTUD4	3|2|2	7	2.33	3
Cas9-RFC5	P29144	TPP2	3|2|2	7	2.33	3
Cas9-RFC5	Q9Y2R9	MRPS7	2|2|3	7	2.33	3
Cas9-RFC5	Q70IA6	MOB2	2|2|2	6	2	3
Cas9-RFC4	Q92616	GCN1	48|56|45	149	49.67	3
Cas9-RFC4	Q8IZH2	XRN1	44|35|39	118	39.33	3
Cas9-RFC4	Q9H6T3	RPAP3	30|28|34	92	30.67	3
Cas9-RFC4	P50851	LRBA	23|27|26	76	25.33	3
Cas9-RFC4	P40937	RFC5	23|26|25	74	24.67	3
Cas9-RFC4	Q86TX2	ACOT1	22|24|27	73	24.33	3
Cas9-RFC4	Q13283	G3BP1	23|26|22	71	23.67	3
Cas9-RFC4	Q92598	HSPH1	23|23|18	64	21.33	3
Cas9-RFC4	Q8N3C0	ASCC3	22|23|17	62	20.67	3
Cas9-RFC4	Q9Y2Z0	SUGT1	21|20|21	62	20.67	3
Cas9-RFC4	Q9H3U1	UNC45A	18|17|25	60	20	3
Cas9-RFC4	Q14C86	GAPVD1	21|19|20	60	20	3
Cas9-RFC4	P35250	RFC2	21|18|20	59	19.67	3
Cas9-RFC4	P49916	LIG3	19|21|19	59	19.67	3
Cas9-RFC4	O43426	SYNJ1	18|21|20	59	19.67	3
Cas9-RFC4	Q14258	TRIM25	20|23|15	58	19.33	3
Cas9-RFC4	Q9BRR8	GPATCH1	20|17|18	55	18.33	3
Cas9-RFC4	Q7Z4H7	HAUS6	20|19|16	55	18.33	3
Cas9-RFC4	O14531	DPYSL4	19|17|18	54	18	3
Cas9-RFC4	Q8IWZ3	ANKHD1	16|20|18	54	18	3
Cas9-RFC4	P18887	XRCC1	18|17|18	53	17.67	3
Cas9-RFC4	A0MZ66	SHTN1	15|19|15	49	16.33	3
Cas9-RFC4	Q96BY7	ATG2B	15|15|18	48	16	3
Cas9-RFC4	O94763	URI1	16|15|13	44	14.67	3
Cas9-RFC4	O94788	ALDH1A2	14|15|15	44	14.67	3
Cas9-RFC4	Q13011	ECH1	13|13|17	43	14.33	3
Cas9-RFC4	Q9BY44	EIF2A	13|14|14	41	13.67	3
Cas9-RFC4	Q9NWS0	PIH1D1	13|14|12	39	13	3
Cas9-RFC4	Q99700	ATXN2	14|13|12	39	13	3
Cas9-RFC4	Q8NE71	ABCF1	16|14|8	38	12.67	3
Cas9-RFC4	P78344	EIF4G2	12|13|13	38	12.67	3
Cas9-RFC4	Q658Y4	FAM91A1	11|15|11	37	12.33	3
Cas9-RFC4	Q96D71	REPS1	14|11|12	37	12.33	3
Cas9-RFC4	P38606	ATP6V1A	14|11|11	36	12	3
Cas9-RFC4	Q96F07	CYFIP2	14|15|7	36	12	3
Cas9-RFC4	P20810	CAST	10|12|13	35	11.67	3
Cas9-RFC4	Q9HB71	CACYBP	11|12|12	35	11.67	3
Cas9-RFC4	Q9H0B6	KLC2	11|12|12	35	11.67	3
Cas9-RFC4	Q9C026	TRIM9	12|12|10	34	11.33	3
Cas9-RFC4	Q8WVB6	CHTF18	9|10|15	34	11.33	3
Cas9-RFC4	Q9NR09	BIRC6	12|11|11	34	11.33	3
Cas9-RFC4	O00429	DNM1L	9|16|9	34	11.33	3
Cas9-RFC4	Q99733	NAP1L4	10|11|12	33	11	3
Cas9-RFC4	Q9Y450	HBS1L	9|9|15	33	11	3
Cas9-RFC4	P26639	TARS	9|12|12	33	11	3
Cas9-RFC4	Q12955	ANK3	9|12|11	32	10.67	3
Cas9-RFC4	Q9BSJ8	ESYT1	10|11|10	31	10.33	3
Cas9-RFC4	Q96MX6	WDR92	9|9|11	29	9.67	3
Cas9-RFC4	Q14141	43349	11|9|9	29	9.67	3
Cas9-RFC4	Q01484	ANK2	9|11|8	28	9.33	3
Cas9-RFC4	Q96C19	EFHD2	8|10|10	28	9.33	3
Cas9-RFC4	Q96N67	DOCK7	8|7|12	27	9	3
Cas9-RFC4	Q9Y2A7	NCKAP1	9|8|10	27	9	3
Cas9-RFC4	Q15555	MAPRE2	8|8|10	26	8.67	3
Cas9-RFC4	Q9UHD1	CHORDC1	10|7|8	25	8.33	3
Cas9-RFC4	P13796	LCP1	12|6|7	25	8.33	3
Cas9-RFC4	Q9GZT9	EGLN1	7|9|8	24	8	3
Cas9-RFC4	O95757	HSPA4L	7|11|6	24	8	3
Cas9-RFC4	Q5VZ89	DENND4C	6|7|10	23	7.67	3
Cas9-RFC4	Q8TF46	DIS3L	9|6|8	23	7.67	3
Cas9-RFC4	Q8TEW0	PARD3	6|10|7	23	7.67	3
Cas9-RFC4	P30260	CDC27	5|9|9	23	7.67	3
Cas9-RFC4	Q9UHV9	PFDN2	8|7|8	23	7.67	3
Cas9-RFC4	A5YKK6	CNOT1	7|7|9	23	7.67	3
Cas9-RFC4	P13804	ETFA	8|8|6	22	7.33	3
Cas9-RFC4	P63010	AP2B1	8|8|6	22	7.33	3
Cas9-RFC4	Q641Q2	WASHC2A	6|9|7	22	7.33	3
Cas9-RFC4	Q9UKE5	TNIK	7|8|7	22	7.33	3
Cas9-RFC4	Q9UJX5	ANAPC4	6|5|11	22	7.33	3
Cas9-RFC4	Q70E73	RAPH1	6|7|9	22	7.33	3
Cas9-RFC4	P40938	RFC3	8|7|6	21	7	3
Cas9-RFC4	Q9Y295	DRG1	7|5|9	21	7	3
Cas9-RFC4	Q9HC35	EML4	5|7|9	21	7	3
Cas9-RFC4	Q9BRX9	WDR83	8|6|6	20	6.67	3
Cas9-RFC4	P51617	IRAK1	7|7|6	20	6.67	3
Cas9-RFC4	Q9NQT5	EXOSC3	6|7|7	20	6.67	3
Cas9-RFC4	P18206	VCL	7|8|5	20	6.67	3
Cas9-RFC4	Q7Z478	DHX29	6|7|6	19	6.33	3
Cas9-RFC4	O00203	AP3B1	6|6|6	18	6	3
Cas9-RFC4	L0R819	ASDURF	5|6|7	18	6	3
Cas9-RFC4	Q8IVD9	NUDCD3	7|5|6	18	6	3
Cas9-RFC4	P42025	ACTR1B	6|6|6	18	6	3
Cas9-RFC4	Q9BQ67	GRWD1	7|6|5	18	6	3
Cas9-RFC4	P42224	STAT1	7|5|6	18	6	3
Cas9-RFC4	O95782	AP2A1	6|6|5	17	5.67	3
Cas9-RFC4	P50542	PEX5	6|5|6	17	5.67	3
Cas9-RFC4	Q2M2I8	AAK1	7|6|4	17	5.67	3
Cas9-RFC4	P30419	NMT1	7|3|7	17	5.67	3
Cas9-RFC4	O00170	AIP	5|5|6	16	5.33	3
Cas9-RFC4	Q14689	DIP2A	4|7|5	16	5.33	3
Cas9-RFC4	P54619	PRKAG1	4|6|6	16	5.33	3
Cas9-RFC4	Q659C4	LARP1B	7|5|4	16	5.33	3
Cas9-RFC4	Q9NSD9	FARSB	5|7|4	16	5.33	3
Cas9-RFC4	Q2M389	WASHC4	6|4|6	16	5.33	3
Cas9-RFC4	Q8NBF2	NHLRC2	4|5|7	16	5.33	3
Cas9-RFC4	O15173	PGRMC2	5|5|6	16	5.33	3
Cas9-RFC4	Q92599	43351	6|5|5	16	5.33	3
Cas9-RFC4	Q9Y6W5	WASF2	4|7|5	16	5.33	3
Cas9-RFC4	O60749	SNX2	6|6|4	16	5.33	3
Cas9-RFC4	Q9H467	CUEDC2	6|5|4	15	5	3
Cas9-RFC4	Q9UPY3	DICER1	6|4|5	15	5	3
Cas9-RFC4	A8MXV4	NUDT19	6|4|5	15	5	3
Cas9-RFC4	Q9NRY4	ARHGAP35	5|3|7	15	5	3
Cas9-RFC4	Q9H6S0	YTHDC2	4|5|6	15	5	3
Cas9-RFC4	Q9Y5T5	USP16	6|4|5	15	5	3
Cas9-RFC4	P21281	ATP6V1B2	5|5|5	15	5	3
Cas9-RFC4	P62495	ETF1	4|8|3	15	5	3
Cas9-RFC4	Q9UJW0	DCTN4	4|5|5	14	4.67	3
Cas9-RFC4	Q9UPW5	AGTPBP1	6|4|4	14	4.67	3
Cas9-RFC4	Q96CT7	CCDC124	5|5|4	14	4.67	3
Cas9-RFC4	Q96CW1	AP2M1	5|6|3	14	4.67	3
Cas9-RFC4	Q86VM9	ZC3H18	4|5|5	14	4.67	3
Cas9-RFC4	P78417	GSTO1	5|6|3	14	4.67	3
Cas9-RFC4	Q9Y3D9	MRPS23	5|4|4	13	4.33	3
Cas9-RFC4	Q9NWZ5	UCKL1	4|4|5	13	4.33	3
Cas9-RFC4	P37840	SNCA	5|4|4	13	4.33	3
Cas9-RFC4	Q8IZP0	ABI1	6|3|4	13	4.33	3
Cas9-RFC4	Q86TP1	PRUNE1	5|4|3	12	4	3
Cas9-RFC4	Q99417	MYCBP	3|4|5	12	4	3
Cas9-RFC4	Q9Y6M1	IGF2BP2	4|4|4	12	4	3
Cas9-RFC4	Q96A49	SYAP1	3|4|5	12	4	3
Cas9-RFC4	Q8TCG1	KIAA1524	3|5|4	12	4	3
Cas9-RFC4	Q7L2H7	EIF3M	5|4|3	12	4	3
Cas9-RFC4	Q99961	SH3GL1	4|3|5	12	4	3
Cas9-RFC4	Q9UNY4	TTF2	3|4|4	11	3.67	3
Cas9-RFC4	P00491	PNP	2|6|3	11	3.67	3
Cas9-RFC4	P10636	MAPT	4|3|4	11	3.67	3
Cas9-RFC4	Q13043	STK4	4|4|3	11	3.67	3
Cas9-RFC4	Q92600	RQCD1	3|4|4	11	3.67	3
Cas9-RFC4	O60502	MGEA5	3|4|4	11	3.67	3
Cas9-RFC4	Q9UJX4	ANAPC5	4|3|4	11	3.67	3
Cas9-RFC4	Q15650	TRIP4	3|5|2	10	3.33	3
Cas9-RFC4	Q9H3G5	CPVL	4|4|2	10	3.33	3
Cas9-RFC4	Q70IA6	MOB2	3|4|3	10	3.33	3
Cas9-RFC4	Q9UPN7	PPP6R1	4|3|3	10	3.33	3
Cas9-RFC4	Q9NRA8	EIF4ENIF1	4|2|4	10	3.33	3
Cas9-RFC4	Q9H6R7	WDCP	3|3|4	10	3.33	3
Cas9-RFC4	O95163	IKBKAP	4|4|2	10	3.33	3
Cas9-RFC4	O75943	RAD17	3|3|3	9	3	3
Cas9-RFC4	Q9C0D5	TANC1	3|4|2	9	3	3
Cas9-RFC4	P29144	TPP2	3|3|3	9	3	3
Cas9-RFC4	P36543	ATP6V1E1	3|3|3	9	3	3
Cas9-RFC4	Q14651	PLS1	4|3|2	9	3	3
Cas9-RFC4	Q9NUG6	PDRG1	4|3|2	9	3	3
Cas9-RFC4	Q01804	OTUD4	2|3|3	8	2.67	3
Cas9-RFC4	Q13557	CAMK2D	3|3|2	8	2.67	3
Cas9-RFC4	Q14738	PPP2R5D	2|3|3	8	2.67	3
Cas9-RFC4	Q6GYQ0	RALGAPA1	4|2|2	8	2.67	3
Cas9-RFC4	Q9BXJ9	NAA15	4|2|2	8	2.67	3
Cas9-RFC4	P54792	DVL1P1	3|3|2	8	2.67	3
Cas9-RFC4	O15144	ARPC2	2|2|4	8	2.67	3
Cas9-RFC4	Q86TB9	PATL1	3|3|2	8	2.67	3
Cas9-RFC4	O95905	ECD	3|2|3	8	2.67	3
Cas9-RFC4	Q9BT25	HAUS8	3|2|3	8	2.67	3
Cas9-RFC4	O60610	DIAPH1	3|2|3	8	2.67	3
Cas9-RFC4	O60664	PLIN3	2|4|2	8	2.67	3
Cas9-RFC4	Q96QE3	ATAD5	2|2|3	7	2.33	3
Cas9-RFC4	P40855	PEX19	3|2|2	7	2.33	3
Cas9-RFC4	Q00688	FKBP3	2|2|3	7	2.33	3
Cas9-RFC4	Q13045	FLII	3|2|2	7	2.33	3
Cas9-RFC4	Q92990	GLMN	2|2|3	7	2.33	3
Cas9-RFC4	Q99614	TTC1	2|2|3	7	2.33	3
Cas9-RFC4	Q9BVM2	DPCD	2|2|3	7	2.33	3
Cas9-RFC4	Q9Y291	MRPS33	2|2|3	7	2.33	3
Cas9-RFC4	P57052	RBM11	3|2|2	7	2.33	3
Cas9-RFC4	Q9NUQ3	TXLNG	3|2|2	7	2.33	3
Cas9-RFC4	Q9Y4A5	TRRAP	3|2|2	7	2.33	3
Cas9-RFC4	Q13541	EIF4EBP1	2|3|2	7	2.33	3
Cas9-RFC4	Q14694	USP10	2|2|3	7	2.33	3
Cas9-RFC4	Q9Y2R9	MRPS7	3|2|2	7	2.33	3
Cas9-RFC4	Q96RG2	PASK	2|2|3	7	2.33	3
Cas9-RFC4	Q9NZ52	GGA3	2|2|3	7	2.33	3
Cas9-RFC4	Q12857	NFIA	2|3|2	7	2.33	3
Cas9-RFC4	Q96BW1	UPRT	2|2|2	6	2	3
Cas9-RFC4	Q9NZ32	ACTR10	2|2|2	6	2	3
Cas9-RFC4	Q9Y613	FHOD1	2|2|2	6	2	3
Cas9-RFC4	O95292	VAPB	2|2|2	6	2	3
Cas9-RFC4	Q9H089	LSG1	2|2|2	6	2	3
Cas9-RFC4	P51114	FXR1	2|2|2	6	2	3
Cas9-RFC4	O14617	AP3D1	2|2|2	6	2	3
Cas9-RFC4	O00139	KIF2A	2|2|2	6	2	3
Cas9	Q9Y266	NUDC	64|73|64	201	67	3
Cas9	Q92616	GCN1	36|41|42	119	39.67	3
Cas9	Q14152	EIF3A	32|39|37	108	36	3
Cas9	Q8IZH2	XRN1	28|34|34	96	32	3
Cas9	Q9H6T3	RPAP3	33|32|29	94	31.33	3
Cas9	Q13283	G3BP1	33|30|30	93	31	3
Cas9	Q7KZF4	SND1	27|26|22	75	25	3
Cas9	Q86TX2	ACOT1	25|26|23	74	24.67	3
Cas9	P55884	EIF3B	24|24|26	74	24.67	3
Cas9	Q14258	TRIM25	21|28|22	71	23.67	3
Cas9	Q92598	HSPH1	24|20|20	64	21.33	3
Cas9	Q9Y262	EIF3L	21|19|21	61	20.33	3
Cas9	Q9Y2Z0	SUGT1	18|22|19	59	19.67	3
Cas9	Q99613	EIF3C	19|19|17	55	18.33	3
Cas9	Q8NE71	ABCF1	16|16|19	51	17	3
Cas9	O94763	URI1	17|16|16	49	16.33	3
Cas9	Q13011	ECH1	15|15|16	46	15.33	3
Cas9	Q9NWS0	PIH1D1	15|13|18	46	15.33	3
Cas9	Q9UQ80	PA2G4	16|15|15	46	15.33	3
Cas9	O60841	EIF5B	15|12|17	44	14.67	3
Cas9	Q9H3U1	UNC45A	12|17|14	43	14.33	3
Cas9	Q7Z478	DHX29	15|14|13	42	14	3
Cas9	Q9BY44	EIF2A	14|14|9	37	12.33	3
Cas9	O00170	AIP	11|12|12	35	11.67	3
Cas9	Q9UHB9	SRP68	9|14|12	35	11.67	3
Cas9	P60228	EIF3E	13|12|10	35	11.67	3
Cas9	Q7L2H7	EIF3M	13|9|12	34	11.33	3
Cas9	Q9NPH2	ISYNA1	11|14|9	34	11.33	3
Cas9	Q99700	ATXN2	13|13|8	34	11.33	3
Cas9	Q13162	PRDX4	11|12|9	32	10.67	3
Cas9	P38606	ATP6V1A	11|13|8	32	10.67	3
Cas9	Q99733	NAP1L4	11|9|10	30	10	3
Cas9	Q8N3C0	ASCC3	9|9|12	30	10	3
Cas9	Q9HB71	CACYBP	10|9|10	29	9.67	3
Cas9	P20810	CAST	9|11|9	29	9.67	3
Cas9	Q9H1A4	ANAPC1	10|10|9	29	9.67	3
Cas9	O95757	HSPA4L	11|11|7	29	9.67	3
Cas9	Q9UHD1	CHORDC1	9|10|10	29	9.67	3
Cas9	Q8IVD9	NUDCD3	9|8|10	27	9	3
Cas9	Q9C026	TRIM9	9|9|9	27	9	3
Cas9	O15372	EIF3H	8|10|8	26	8.67	3
Cas9	O15371	EIF3D	11|9|6	26	8.67	3
Cas9	Q9Y450	HBS1L	10|9|7	26	8.67	3
Cas9	Q658Y4	FAM91A1	8|10|8	26	8.67	3
Cas9	Q9UJX2	CDC23	9|9|7	25	8.33	3
Cas9	O00429	DNM1L	8|8|9	25	8.33	3
Cas9	Q9GZT9	EGLN1	9|8|7	24	8	3
Cas9	P30260	CDC27	7|8|9	24	8	3
Cas9	Q9Y295	DRG1	7|8|9	24	8	3
Cas9	P82650	MRPS22	8|6|9	23	7.67	3
Cas9	Q9UJX5	ANAPC4	8|7|7	22	7.33	3
Cas9	Q9UKE5	TNIK	8|8|6	22	7.33	3
Cas9	Q96MX6	WDR92	7|8|7	22	7.33	3
Cas9	Q96F07	CYFIP2	7|8|6	21	7	3
Cas9	O00203	AP3B1	6|7|7	20	6.67	3
Cas9	Q14689	DIP2A	8|5|7	20	6.67	3
Cas9	Q92552	MRPS27	7|7|6	20	6.67	3
Cas9	Q9H6S0	YTHDC2	8|4|8	20	6.67	3
Cas9	P13804	ETFA	4|8|7	19	6.33	3
Cas9	L0R819	ASDURF	7|6|6	19	6.33	3
Cas9	P18206	VCL	5|8|6	19	6.33	3
Cas9	P63010	AP2B1	8|5|5	18	6	3
Cas9	Q14694	USP10	6|5|7	18	6	3
Cas9	Q96AG4	LRRC59	5|8|5	18	6	3
Cas9	Q9BQ67	GRWD1	5|9|4	18	6	3
Cas9	Q9Y3D9	MRPS23	7|4|6	17	5.67	3
Cas9	Q659C4	LARP1B	7|4|6	17	5.67	3
Cas9	Q9BRX9	WDR83	6|5|6	17	5.67	3
Cas9	P21796	VDAC1	6|6|5	17	5.67	3
Cas9	Q99598	TSNAX	5|7|5	17	5.67	3
Cas9	P45880	VDAC2	6|7|4	17	5.67	3
Cas9	Q3YEC7	RABL6	6|5|6	17	5.67	3
Cas9	Q01804	OTUD4	7|5|4	16	5.33	3
Cas9	Q9Y4L1	HYOU1	6|4|6	16	5.33	3
Cas9	Q2M389	WASHC4	4|6|6	16	5.33	3
Cas9	Q86VM9	ZC3H18	5|6|5	16	5.33	3
Cas9	O43865	AHCYL1	5|4|7	16	5.33	3
Cas9	P30419	NMT1	7|4|5	16	5.33	3
Cas9	Q07065	CKAP4	6|5|4	15	5	3
Cas9	Q9UJX4	ANAPC5	7|4|4	15	5	3
Cas9	Q9Y6M1	IGF2BP2	6|5|3	14	4.67	3
Cas9	Q9UPY3	DICER1	5|4|5	14	4.67	3
Cas9	Q13042	CDC16	4|5|5	14	4.67	3
Cas9	Q08380	LGALS3BP	5|3|5	13	4.33	3
Cas9	Q99417	MYCBP	5|5|3	13	4.33	3
Cas9	Q9NSK0	KLC4	4|4|5	13	4.33	3
Cas9	Q9NSD9	FARSB	3|7|3	13	4.33	3
Cas9	Q9UKK9	NUDT5	5|4|4	13	4.33	3
Cas9	Q16543	CDC37	3|5|5	13	4.33	3
Cas9	Q92599	43351	4|4|5	13	4.33	3
Cas9	Q00688	FKBP3	3|6|3	12	4	3
Cas9	Q9NUD5	ZCCHC3	5|5|2	12	4	3
Cas9	O60832	DKC1	5|3|4	12	4	3
Cas9	Q92667	AKAP1	4|4|4	12	4	3
Cas9	Q92878	RAD50	5|3|4	12	4	3
Cas9	Q99961	SH3GL1	4|5|3	12	4	3
Cas9	Q86UK7	ZNF598	3|5|4	12	4	3
Cas9	Q7Z2Z2	EFL1	2|5|4	11	3.67	3
Cas9	O95782	AP2A1	4|4|3	11	3.67	3
Cas9	Q6P1R3	MSANTD2	4|3|4	11	3.67	3
Cas9	Q15631	TSN	3|4|4	11	3.67	3
Cas9	P52815	MRPL12	4|3|4	11	3.67	3
Cas9	O60502	MGEA5	3|4|4	11	3.67	3
Cas9	P62495	ETF1	2|4|5	11	3.67	3
Cas9	Q00577	PURA	3|4|3	10	3.33	3
Cas9	Q9UBQ5	EIF3K	4|3|3	10	3.33	3
Cas9	Q86TP1	PRUNE1	5|3|2	10	3.33	3
Cas9	Q9UBK9	UXT	3|5|2	10	3.33	3
Cas9	Q9NUG6	PDRG1	4|3|3	10	3.33	3
Cas9	O95292	VAPB	3|3|3	9	3	3
Cas9	Q9H3G5	CPVL	3|3|3	9	3	3
Cas9	Q9UL15	BAG5	5|2|2	9	3	3
Cas9	Q9H3S7	PTPN23	2|3|4	9	3	3
Cas9	Q14651	PLS1	2|3|4	9	3	3
Cas9	Q8TCG1	KIAA1524	3|2|4	9	3	3
Cas9	O75822	EIF3J	3|3|3	9	3	3
Cas9	Q13557	CAMK2D	3|2|3	8	2.67	3
Cas9	Q9UNY4	TTF2	2|3|3	8	2.67	3
Cas9	P15170	GSPT1	2|3|3	8	2.67	3
Cas9	Q96CW1	AP2M1	3|3|2	8	2.67	3
Cas9	Q9Y2R9	MRPS7	2|2|4	8	2.67	3
Cas9	P10636	MAPT	3|2|3	8	2.67	3
Cas9	Q8N3F8	MICALL1	2|3|3	8	2.67	3
Cas9	Q9Y4Z0	LSM4	3|3|2	8	2.67	3
Cas9	Q9Y291	MRPS33	2|3|2	7	2.33	3
Cas9	P08195	SLC3A2	2|3|2	7	2.33	3
Cas9	Q86UE4	MTDH	2|3|2	7	2.33	3
Cas9	Q147X3	NAA30	2|3|2	7	2.33	3
Cas9	Q9NUP9	LIN7C	3|2|2	7	2.33	3
Cas9	Q9UPN7	PPP6R1	2|2|3	7	2.33	3
Cas9	Q7Z6Z7	HUWE1	2|2|3	7	2.33	3
Cas9	Q92990	GLMN	2|2|2	6	2	3
Cas9	Q99614	TTC1	2|2|2	6	2	3
Cas9	Q9Y5L4	TIMM13	2|2|2	6	2	3
Cas9	P56134	ATP5J2	2|2|2	6	2	3
Cas9	Q9UG63	ABCF2	2|2|2	6	2	3
Cas9-POLD3	Q13428	TCOF1	147|163|155	465	155	3
Cas9-POLD3	P09884	POLA1	54|57|55	166	55.33	3
Cas9-POLD3	Q6PD62	CTR9	53|50|54	157	52.33	3
Cas9-POLD3	O95602	POLR1A	48|50|49	147	49	3
Cas9-POLD3	Q8N7H5	PAF1	37|36|36	109	36.33	3
Cas9-POLD3	Q9ULW0	TPX2	35|34|37	106	35.33	3
Cas9-POLD3	Q8IWZ8	SUGP1	30|37|28	95	31.67	3
Cas9-POLD3	Q6P1J9	CDC73	29|32|30	91	30.33	3
Cas9-POLD3	P55265	ADAR	32|28|25	85	28.33	3
Cas9-POLD3	Q92576	PHF3	27|36|20	83	27.67	3
Cas9-POLD3	O95453	PARN	28|28|26	82	27.33	3
Cas9-POLD3	Q9UHB7	AFF4	27|26|29	82	27.33	3
Cas9-POLD3	P49643	PRIM2	26|26|30	82	27.33	3
Cas9-POLD3	Q8WVC0	LEO1	28|26|27	81	27	3
Cas9-POLD3	Q12873	CHD3	25|26|28	79	26.33	3
Cas9-POLD3	Q96EB6	SIRT1	25|25|28	78	26	3
Cas9-POLD3	O60287	URB1	26|24|27	77	25.67	3
Cas9-POLD3	A6NHR9	SMCHD1	27|19|25	71	23.67	3
Cas9-POLD3	Q93009	USP7	23|21|22	66	22	3
Cas9-POLD3	Q92541	RTF1	23|21|21	65	21.67	3
Cas9-POLD3	P49642	PRIM1	20|23|21	64	21.33	3
Cas9-POLD3	Q14181	POLA2	21|22|21	64	21.33	3
Cas9-POLD3	Q8WUQ7	CACTIN	21|18|21	60	20	3
Cas9-POLD3	P35269	GTF2F1	18|22|18	58	19.33	3
Cas9-POLD3	Q9H0D6	XRN2	21|19|18	58	19.33	3
Cas9-POLD3	Q8NI36	WDR36	22|19|16	57	19	3
Cas9-POLD3	Q76FK4	NOL8	17|23|15	55	18.33	3
Cas9-POLD3	P51531	SMARCA2	17|20|18	55	18.33	3
Cas9-POLD3	Q9UK61	FAM208A	19|14|22	55	18.33	3
Cas9-POLD3	Q96PV6	LENG8	16|18|19	53	17.67	3
Cas9-POLD3	Q9GZS3	WDR61	16|19|18	53	17.67	3
Cas9-POLD3	P46100	ATRX	17|17|17	51	17	3
Cas9-POLD3	O95785	WIZ	12|18|20	50	16.67	3
Cas9-POLD3	Q9BRR8	GPATCH1	19|17|14	50	16.67	3
Cas9-POLD3	Q8IYH5	ZZZ3	17|17|15	49	16.33	3
Cas9-POLD3	P13984	GTF2F2	18|16|15	49	16.33	3
Cas9-POLD3	P17480	UBTF	15|17|13	45	15	3
Cas9-POLD3	Q8IWI9	MGA	15|14|15	44	14.67	3
Cas9-POLD3	Q6ZRS2	SRCAP	13|12|19	44	14.67	3
Cas9-POLD3	Q9BUQ8	DDX23	12|16|16	44	14.67	3
Cas9-POLD3	O15381	NVL	14|14|14	42	14	3
Cas9-POLD3	Q15059	BRD3	12|14|16	42	14	3
Cas9-POLD3	P49848	TAF6	13|15|14	42	14	3
Cas9-POLD3	Q96RK0	CIC	16|12|14	42	14	3
Cas9-POLD3	Q9UBB9	TFIP11	13|13|16	42	14	3
Cas9-POLD3	P28340	POLD1	15|11|15	41	13.67	3
Cas9-POLD3	Q9H9Y6	POLR1B	13|16|12	41	13.67	3
Cas9-POLD3	O00268	TAF4	13|14|14	41	13.67	3
Cas9-POLD3	Q9ULU4	ZMYND8	13|14|14	41	13.67	3
Cas9-POLD3	Q9BTC8	MTA3	13|15|13	41	13.67	3
Cas9-POLD3	Q15269	PWP2	10|16|14	40	13.33	3
Cas9-POLD3	Q9UNX4	WDR3	11|13|16	40	13.33	3
Cas9-POLD3	Q969J2	ZKSCAN4	10|17|13	40	13.33	3
Cas9-POLD3	Q15061	WDR43	13|15|11	39	13	3
Cas9-POLD3	P19784	CSNK2A2	11|14|14	39	13	3
Cas9-POLD3	Q9ULV3	CIZ1	14|13|12	39	13	3
Cas9-POLD3	P39748	FEN1	11|12|14	37	12.33	3
Cas9-POLD3	O15160	POLR1C	11|14|11	36	12	3
Cas9-POLD3	Q9H9B1	EHMT1	12|12|12	36	12	3
Cas9-POLD3	Q9H8E8	KAT14	11|11|14	36	12	3
Cas9-POLD3	O95218	ZRANB2	13|10|12	35	11.67	3
Cas9-POLD3	P48382	RFX5	12|11|11	34	11.33	3
Cas9-POLD3	Q7Z4V5	HDGFRP2	10|12|12	34	11.33	3
Cas9-POLD3	Q9NS73	MBIP	10|10|13	33	11	3
Cas9-POLD3	P49916	LIG3	10|13|10	33	11	3
Cas9-POLD3	Q14683	SMC1A	9|12|12	33	11	3
Cas9-POLD3	Q9GZS1	POLR1E	9|12|11	32	10.67	3
Cas9-POLD3	Q9NQT5	EXOSC3	10|10|12	32	10.67	3
Cas9-POLD3	O75475	PSIP1	12|9|11	32	10.67	3
Cas9-POLD3	P18887	XRCC1	12|11|9	32	10.67	3
Cas9-POLD3	O60832	DKC1	11|10|10	31	10.33	3
Cas9-POLD3	Q12788	TBL3	10|8|13	31	10.33	3
Cas9-POLD3	Q8NFD5	ARID1B	11|11|9	31	10.33	3
Cas9-POLD3	O15446	CD3EAP	9|10|11	30	10	3
Cas9-POLD3	Q9UEE9	CFDP1	10|11|9	30	10	3
Cas9-POLD3	Q03111	MLLT1	9|10|10	29	9.67	3
Cas9-POLD3	Q9UJX4	ANAPC5	7|12|10	29	9.67	3
Cas9-POLD3	P55081	MFAP1	10|9|10	29	9.67	3
Cas9-POLD3	Q9H1A4	ANAPC1	13|6|10	29	9.67	3
Cas9-POLD3	Q9Y6X9	MORC2	10|10|8	28	9.33	3
Cas9-POLD3	Q92830	KAT2A	8|7|11	26	8.67	3
Cas9-POLD3	Q9BQ67	GRWD1	10|8|8	26	8.67	3
Cas9-POLD3	Q9UKV3	ACIN1	11|8|7	26	8.67	3
Cas9-POLD3	P30260	CDC27	8|9|8	25	8.33	3
Cas9-POLD3	P55769	SNU13	10|7|7	24	8	3
Cas9-POLD3	Q8NI27	THOC2	9|7|8	24	8	3
Cas9-POLD3	Q9UJX2	CDC23	8|6|10	24	8	3
Cas9-POLD3	Q9NQT4	EXOSC5	5|9|9	23	7.67	3
Cas9-POLD3	Q6MZP7	LIN54	8|6|9	23	7.67	3
Cas9-POLD3	Q9H0H5	RACGAP1	7|8|7	22	7.33	3
Cas9-POLD3	O75478	TADA2A	7|8|7	22	7.33	3
Cas9-POLD3	Q15542	TAF5	7|8|7	22	7.33	3
Cas9-POLD3	Q9H0E3	SAP130	6|8|8	22	7.33	3
Cas9-POLD3	Q12857	NFIA	7|6|8	21	7	3
Cas9-POLD3	Q86VM9	ZC3H18	7|7|7	21	7	3
Cas9-POLD3	Q5JVF3	PCID2	7|10|4	21	7	3
Cas9-POLD3	Q13042	CDC16	5|10|6	21	7	3
Cas9-POLD3	P26358	DNMT1	6|7|8	21	7	3
Cas9-POLD3	Q9BTT0	ANP32E	8|7|6	21	7	3
Cas9-POLD3	Q12830	BPTF	7|10|4	21	7	3
Cas9-POLD3	O95619	YEATS4	8|6|6	20	6.67	3
Cas9-POLD3	Q9H0G5	NSRP1	7|7|6	20	6.67	3
Cas9-POLD3	Q3B726	TWISTNB	5|7|7	19	6.33	3
Cas9-POLD3	P49005	POLD2	6|8|5	19	6.33	3
Cas9-POLD3	Q9UJX5	ANAPC4	6|6|7	19	6.33	3
Cas9-POLD3	Q15370	ELOB	5|6|8	19	6.33	3
Cas9-POLD3	Q9BW19	KIFC1	5|5|8	18	6	3
Cas9-POLD3	Q96ST2	IWS1	5|7|6	18	6	3
Cas9-POLD3	Q96B26	EXOSC8	5|6|7	18	6	3
Cas9-POLD3	Q53GS9	USP39	7|5|6	18	6	3
Cas9-POLD3	Q8N3X1	FNBP4	6|5|7	18	6	3
Cas9-POLD3	Q15369	ELOC	6|7|5	18	6	3
Cas9-POLD3	P19388	POLR2E	5|7|6	18	6	3
Cas9-POLD3	Q7Z3B4	NUP54	5|5|7	17	5.67	3
Cas9-POLD3	Q9Y5B9	SUPT16H	4|7|6	17	5.67	3
Cas9-POLD3	P55084	HADHB	4|7|6	17	5.67	3
Cas9-POLD3	Q9NS91	RAD18	6|6|5	17	5.67	3
Cas9-POLD3	O60231	DHX16	6|6|5	17	5.67	3
Cas9-POLD3	Q5RKV6	EXOSC6	5|7|5	17	5.67	3
Cas9-POLD3	O15541	RNF113A	6|5|6	17	5.67	3
Cas9-POLD3	Q08945	SSRP1	5|4|7	16	5.33	3
Cas9-POLD3	Q5PSV4	BRMS1L	5|5|6	16	5.33	3
Cas9-POLD3	Q15024	EXOSC7	5|6|5	16	5.33	3
Cas9-POLD3	Q9NQW6	ANLN	6|3|7	16	5.33	3
Cas9-POLD3	Q9UMN6	KMT2B	6|5|5	16	5.33	3
Cas9-POLD3	P38432	COIL	6|5|4	15	5	3
Cas9-POLD3	Q9Y3B2	EXOSC1	5|6|4	15	5	3
Cas9-POLD3	Q29RF7	PDS5A	4|6|5	15	5	3
Cas9-POLD3	P24941	CDK2	6|5|4	15	5	3
Cas9-POLD3	P82979	SARNP	5|5|5	15	5	3
Cas9-POLD3	Q9NPD3	EXOSC4	6|5|4	15	5	3
Cas9-POLD3	Q96QT6	PHF12	3|6|6	15	5	3
Cas9-POLD3	Q9BRX9	WDR83	6|6|3	15	5	3
Cas9-POLD3	Q96KQ7	EHMT2	5|6|4	15	5	3
Cas9-POLD3	Q9H7L9	SUDS3	6|3|6	15	5	3
Cas9-POLD3	P82673	MRPS35	4|5|5	14	4.67	3
Cas9-POLD3	Q9Y6V7	DDX49	4|5|5	14	4.67	3
Cas9-POLD3	Q6P1X5	TAF2	4|5|4	13	4.33	3
Cas9-POLD3	Q96JM7	L3MBTL3	5|4|4	13	4.33	3
Cas9-POLD3	Q9Y4E5	ZNF451	5|4|4	13	4.33	3
Cas9-POLD3	Q8NDX5	PHC3	4|3|6	13	4.33	3
Cas9-POLD3	Q7Z3K3	POGZ	5|4|4	13	4.33	3
Cas9-POLD3	Q8IX18	DHX40	3|5|5	13	4.33	3
Cas9-POLD3	Q8N1G2	CMTR1	5|4|4	13	4.33	3
Cas9-POLD3	P25440	BRD2	3|6|3	12	4	3
Cas9-POLD3	O00287	RFXAP	4|5|3	12	4	3
Cas9-POLD3	Q16594	TAF9	4|4|4	12	4	3
Cas9-POLD3	Q8IXM2	BAP18	4|5|3	12	4	3
Cas9-POLD3	O14524	NEMP1	3|4|5	12	4	3
Cas9-POLD3	P62312	LSM6	4|4|4	12	4	3
Cas9-POLD3	Q13123	IK	3|5|4	12	4	3
Cas9-POLD3	P00491	PNP	3|5|3	11	3.67	3
Cas9-POLD3	Q9H3G5	CPVL	4|3|4	11	3.67	3
Cas9-POLD3	P15822	HIVEP1	3|4|4	11	3.67	3
Cas9-POLD3	Q9Y2R9	MRPS7	4|3|4	11	3.67	3
Cas9-POLD3	P25490	YY1	2|5|4	11	3.67	3
Cas9-POLD3	Q9UBB5	MBD2	4|4|3	11	3.67	3
Cas9-POLD3	P78345	RPP38	3|3|4	10	3.33	3
Cas9-POLD3	Q9UK58	CCNL1	2|5|3	10	3.33	3
Cas9-POLD3	Q8WUU5	GATAD1	3|4|3	10	3.33	3
Cas9-POLD3	Q2TBE0	CWF19L2	2|5|3	10	3.33	3
Cas9-POLD3	Q8IXQ4	GPALPP1	3|3|4	10	3.33	3
Cas9-POLD3	Q86W56	PARG	2|4|4	10	3.33	3
Cas9-POLD3	Q9Y4Z0	LSM4	5|3|2	10	3.33	3
Cas9-POLD3	Q92620	DHX38	3|3|4	10	3.33	3
Cas9-POLD3	Q9H0C8	ILKAP	3|5|2	10	3.33	3
Cas9-POLD3	Q9UBE0	SAE1	3|4|3	10	3.33	3
Cas9-POLD3	Q8NFW8	CMAS	2|4|3	9	3	3
Cas9-POLD3	Q9H8H0	NOL11	3|3|3	9	3	3
Cas9-POLD3	Q9Y3D9	MRPS23	2|4|3	9	3	3
Cas9-POLD3	O00203	AP3B1	5|2|2	9	3	3
Cas9-POLD3	Q9GZN1	ACTR6	3|3|3	9	3	3
Cas9-POLD3	O60934	NBN	3|2|4	9	3	3
Cas9-POLD3	Q6P6C2	ALKBH5	3|3|3	9	3	3
Cas9-POLD3	Q96S94	CCNL2	4|2|3	9	3	3
Cas9-POLD3	O75529	TAF5L	3|3|3	9	3	3
Cas9-POLD3	Q9Y4Y9	LSM5	3|2|4	9	3	3
Cas9-POLD3	Q96CW1	AP2M1	3|4|2	9	3	3
Cas9-POLD3	Q9NXV6	CDKN2AIP	3|4|2	9	3	3
Cas9-POLD3	Q9UJV9	DDX41	2|5|2	9	3	3
Cas9-POLD3	Q69YN2	CWF19L1	4|2|3	9	3	3
Cas9-POLD3	Q96IZ7	RSRC1	3|3|3	9	3	3
Cas9-POLD3	P57052	RBM11	2|3|3	8	2.67	3
Cas9-POLD3	Q8NEF9	SRFBP1	2|4|2	8	2.67	3
Cas9-POLD3	Q969R5	L3MBTL2	4|2|2	8	2.67	3
Cas9-POLD3	Q9Y314	NOSIP	3|2|3	8	2.67	3
Cas9-POLD3	P52434	POLR2H	3|2|3	8	2.67	3
Cas9-POLD3	Q5T5X7	BEND3	3|3|2	8	2.67	3
Cas9-POLD3	O15355	PPM1G	3|3|2	8	2.67	3
Cas9-POLD3	Q9BW85	CCDC94	2|2|4	8	2.67	3
Cas9-POLD3	P08651	NFIC	3|2|2	7	2.33	3
Cas9-POLD3	P0DPB6	POLR1D	2|2|3	7	2.33	3
Cas9-POLD3	P10244	MYBL2	2|2|3	7	2.33	3
Cas9-POLD3	Q5VWG9	TAF3	2|3|2	7	2.33	3
Cas9-POLD3	Q96FV9	THOC1	3|2|2	7	2.33	3
Cas9-POLD3	Q13112	CHAF1B	2|3|2	7	2.33	3
Cas9-POLD3	Q9BYE7	PCGF6	3|2|2	7	2.33	3
Cas9-POLD3	P62875	POLR2L	2|2|2	6	2	3
Cas9-POLD3	Q9HAV4	XPO5	2|2|2	6	2	3
Cas9-POLD3	Q9NY12	GAR1	2|2|2	6	2	3
Cas9-POLD3	Q9P1U0	ZNRD1	2|2|2	6	2	3
Cas9-POLD3	Q13268	DHRS2	2|2|2	6	2	3
Cas9-POLD3	Q92547	TOPBP1	2|2|2	6	2	3
Cas9-POLD3	O00139	KIF2A	2|2|2	6	2	3
Cas9-POLD3	Q86U44	METTL3	2|2|2	6	2	3
